# CGAS (Chloroplast Genome Analysis Suite): An Automated Python Pipeline for Comprehensive Comparative Chloroplast Genomics

**DOI:** 10.64898/2025.12.21.695765

**Authors:** Abdullah, Rushan Yan, Xiaoxuan Tian

## Abstract

**Background:** Chloroplast genome analysis underpins plant phylogenetics, comparative genomics, and molecular marker development. Although high-quality chloroplast genomes are now routinely generated, downstream comparative analyses still rely on fragmented toolchains requiring separate tools for annotation, codon analysis, and SNP detection, extensive manual curation, and ad hoc scripting, which limit reproducibility and scalability.

**Results:** We present the Chloroplast Genome Analysis Suite (CGAS), an automated Python-based pipeline designed as a comprehensive solution for comparative chloroplast genomics. CGAS integrates nine core analytical modules into a single, reproducible workflow operating directly on annotated GenBank files and pre-aligned FASTA datasets. The pipeline performs automated gene content analysis, publication-ready gene table generation, chloroplast structural characterization (LSC/SSC/IR boundaries and GC content), codon usage and amino acid composition analyses enabling batch processing of 10-50+ genomes, SNP detection with transition/transversion statistics, intron feature characterization, simple sequence repeat identification, and nucleotide diversity profiling. Unlike existing tools, CGAS emphasizes biologically informed handling of edge cases, including trans-spliced genes (e.g., *rps12*), IR-mediated gene duplication, and annotation artifacts. All outputs are generated in standardized, publication-ready Excel and Word formats with timestamped provenance.

**Conclusions:** CGAS provides a unified, automated, and biologically robust framework for comparative chloroplast genome analysis. By minimizing manual intervention and emphasizing batch processing, the suite substantially accelerates methodologically consistent analyses. The pipeline is openly available at https://github.com/abdullah30/Chloroplast-Genome-Analysis-Suite-CGAS and readily extensible, supporting its adoption as a standardized analytical backend for chloroplast comparative genomics.
