## Supplementary material for "CGAS (Chloroplast Genome Analysis Suite): An Automated Python Pipeline for Comprehensive Comparative Chloroplast Genomics": Table S3

### Sheet: Sheet1
Table S3: Comparative genome architecture: LSC/SSC/IR lengths and region-specific GC content along GC content of genes.
Species	Genome Length (bp)				GC (%)				GC (%)			Accession Number
	Complete	LSC	SSC	IR	Complete	LSC	SSC	IR	tRNA	rRNA	CDS
Abelmoschus manihot	163428	88194	18934	28150	36.7	34.48	31.55	41.93	53.17	55.45	38.09	NC_053353
Benthamiella patagonica	155570	86085	18445	25520	37.79	35.86	31.78	43.21	52.73	55.28	38.14	PV928260
Blumea balsamifera	151176	82746	18466	24982	37.57	35.76	31.06	42.97	53.05	55.18	37.73	BK013127
Daphne mucronata	171190	84507	2822	41930	36.76	34.92	29.2	38.87	52.9	55.47	37.32	PQ858248
Erigeron uniflorus subsp. uniflorus	152309	84779	18134	24698	37.17	35.02	31.02	43.12	53.02	55.16	37.94	BK070977
Hibiscus hamabo	161729	89217	19570	26471	36.9	34.79	30.89	42.68	53.24	55.47	38.11	KR259988
Hibiscus mutabilis	160879	89353	18926	26300	36.92	34.73	31.46	42.6	53.2	55.4	38.1	MK820657
Hibiscus tiliaceus	161863	89331	19572	26480	36.89	34.8	30.88	42.64	53.18	55.47	38.06	MN533969
Pentatropis nivalis	160494	91508	19384	24801	37.83	36.08	31.94	43.37	53.26	55.4	38.56	PQ685807
Trollius acaulis	159961	88339	18466	26578	38.06	36.36	31.7	43.11	53.16	55.47	38.38	PQ757925
GC: guanine-cytosine content; LSC: large single-copy region; SSC: small single-copy region; IR: inverted repeat region; Complete: complete chloroplast genome; tRNA: transfer RNA; rRNA: ribosomal RNA; CDS: protein-coding sequences.
