## Supplementary material for "CGAS (Chloroplast Genome Analysis Suite): An Automated Python Pipeline for Comprehensive Comparative Chloroplast Genomics": Table S4

### Sheet: Merged_RSCU
Table S4: Relative synonymous codon usage (RSCU) values for all species.
Amino_Acid	Codon	Abelmoschus manihot	Benthamiella patagonica	Blumea balsamifera	Daphne mucronata	Erigeron uniflorus subsp. uniflorus	Hibiscus hamabo	Hibiscus mutabilis	Hibiscus tiliaceus	Pentatropis nivalis	Trollius acaulis
Alanine	GCT	1.7564	1.7714	1.7659	1.7295	1.7521	1.7449	1.7677	1.7562	1.7375	1.7257
	GCC	0.6625	0.6886	0.6516	0.7022	0.6423	0.6765	0.6742	0.6757	0.7133	0.6567
	GCA	1.0661	1.1514	1.1791	1.1235	1.1437	1.0684	1.0623	1.0577	1.1213	1.1514
	GCG	0.515	0.3886	0.4034	0.4447	0.462	0.5102	0.4958	0.5103	0.428	0.4662
Arginine	CGT	1.2831	1.2707	1.3354	1.2365	1.3418	1.2632	1.2634	1.2799	1.2291	1.3235
	CGC	0.4706	0.3722	0.3707	0.4077	0.3888	0.4586	0.4827	0.4499	0.396	0.403
	CGA	1.3897	1.4662	1.3279	1.3591	1.3266	1.3797	1.384	1.4001	1.3225	1.3013
	CGG	0.3934	0.4248	0.454	0.4343	0.4193	0.4398	0.4035	0.4383	0.6351	0.4658
	AGA	1.7721	1.8008	1.8424	1.8829	1.8831	1.7857	1.7913	1.7763	1.6999	1.8373
	AGG	0.6912	0.6654	0.6696	0.6796	0.6404	0.6729	0.675	0.6555	0.7173	0.6691
Asparagine	AAT	1.5247	1.5382	1.5594	1.5577	1.5346	1.5261	1.5263	1.5154	1.5228	1.5349
	AAC	0.4753	0.4618	0.4406	0.4423	0.4654	0.4739	0.4737	0.4846	0.4772	0.4651
Aspartate	GAT	1.6015	1.617	1.6155	1.5667	1.6147	1.6037	1.5989	1.6	1.5961	1.586
	GAC	0.3985	0.383	0.3845	0.4333	0.3853	0.3963	0.4011	0.4	0.4039	0.414
Cysteine	TGT	1.4902	1.4667	1.4394	1.4499	1.4286	1.5083	1.5	1.5034	1.4702	1.4498
	TGC	0.5098	0.5333	0.5606	0.5501	0.5714	0.4917	0.5	0.4966	0.5298	0.5502
Glutamine	CAA	1.5331	1.5099	1.523	1.5483	1.5347	1.5316	1.531	1.5441	1.5254	1.5229
	CAG	0.4669	0.4901	0.477	0.4517	0.4653	0.4684	0.469	0.4559	0.4746	0.4771
Glutamate	GAA	1.4817	1.4829	1.4836	1.4751	1.473	1.4733	1.4806	1.4749	1.4915	1.4559
	GAG	0.5183	0.5171	0.5164	0.5249	0.527	0.5267	0.5194	0.5251	0.5085	0.5441
Glycine	GGT	1.2727	1.2511	1.2984	1.2725	1.2952	1.2827	1.2805	1.2856	1.2379	1.3356
	GGC	0.4221	0.4556	0.4374	0.4195	0.4594	0.418	0.4158	0.4121	0.4526	0.3717
	GGA	1.5758	1.5956	1.5649	1.5805	1.5395	1.5644	1.5666	1.5588	1.5574	1.6427
	GGG	0.7294	0.6978	0.6993	0.7275	0.7059	0.7349	0.7371	0.7436	0.7521	0.65
Histidine	CAT	1.4946	1.529	1.5213	1.5276	1.4983	1.4969	1.4976	1.5064	1.4719	1.4846
	CAC	0.5054	0.471	0.4787	0.4724	0.5017	0.5031	0.5024	0.4936	0.5281	0.5154
Isoleucine	ATT	1.47	1.4768	1.4729	1.4901	1.478	1.4661	1.4694	1.4684	1.4965	1.4481
	ATC	0.5914	0.6189	0.5778	0.5691	0.5857	0.5942	0.5949	0.5935	0.5622	0.5914
	ATA	0.9386	0.9044	0.9494	0.9408	0.9363	0.9397	0.9357	0.9381	0.9413	0.9605
Leucine	TTA	1.8509	1.8588	1.8432	1.9436	1.8663	1.8766	1.8635	1.8921	1.8273	1.7907
	TTG	1.2411	1.1881	1.2669	1.1903	1.2442	1.2446	1.2503	1.2445	1.163	1.2981
	CTT	1.2496	1.3073	1.3165	1.2777	1.3193	1.2576	1.2546	1.2489	1.3608	1.2914
	CTC	0.4066	0.4173	0.3928	0.3943	0.3947	0.4004	0.4009	0.3987	0.3483	0.4238
	CTA	0.8581	0.8091	0.8374	0.8128	0.7851	0.8268	0.8321	0.8216	0.9029	0.8166
	CTG	0.3937	0.4194	0.3432	0.3813	0.3904	0.3939	0.3987	0.3943	0.3977	0.3794
Lysine	AAA	1.4903	1.4756	1.4686	1.4836	1.4733	1.4843	1.4796	1.48	1.511	1.4726
	AAG	0.5097	0.5244	0.5314	0.5164	0.5267	0.5157	0.5204	0.52	0.489	0.5274
Methionine	ATG	1	1	1	1	1	1	1	1	1	1
Phenylalanine	TTT	1.2946	1.297	1.3065	1.3308	1.3111	1.2892	1.2956	1.2966	1.3067	1.2658
	TTC	0.7054	0.703	0.6935	0.6692	0.6889	0.7108	0.7044	0.7034	0.6933	0.7342
Proline	CCT	1.5663	1.5211	1.5236	1.5283	1.4823	1.5413	1.5613	1.5349	1.4283	1.462
	CCC	0.7502	0.7283	0.72	0.7528	0.7484	0.7799	0.7546	0.7732	0.8299	0.8007
	CCA	1.1308	1.191	1.1745	1.1373	1.1517	1.1253	1.1227	1.1368	1.0899	1.1868
	CCG	0.5526	0.5596	0.5818	0.5816	0.6176	0.5534	0.5613	0.555	0.6518	0.5505
Serine	TCT	1.7197	1.7126	1.7684	1.7512	1.7764	1.699	1.7071	1.6965	1.6444	1.6101
	TCC	0.9584	0.9553	0.9023	0.9143	0.9245	0.9683	0.9589	0.9681	0.9695	1.0559
	TCA	1.267	1.1971	1.2511	1.1778	1.2145	1.2713	1.2647	1.2686	1.0724	1.2776
	TCG	0.535	0.5796	0.5083	0.5992	0.5136	0.5406	0.5492	0.5493	0.7321	0.5688
	AGT	1.1583	1.2117	1.2211	1.1571	1.2024	1.1554	1.1489	1.1502	1.1783	1.1347
	AGC	0.3616	0.3437	0.3489	0.4003	0.3686	0.3653	0.3711	0.3672	0.4032	0.3529
Threonine	ACT	1.5353	1.58	1.6319	1.6318	1.614	1.5429	1.5433	1.5542	1.5394	1.5337
	ACC	0.7661	0.7753	0.7301	0.7091	0.7356	0.7639	0.7626	0.7603	0.7091	0.7461
	ACA	1.2056	1.2012	1.2546	1.2758	1.2249	1.203	1.2087	1.1939	1.2576	1.2524
	ACG	0.4929	0.4435	0.3834	0.3833	0.4255	0.4902	0.4853	0.4916	0.4939	0.4678
Tryptophan	TGG	1	1	1	1	1	1	1	1	1	1
Tyrosine	TAT	1.5915	1.605	1.6182	1.6205	1.6457	1.6024	1.593	1.5971	1.6039	1.5988
	TAC	0.4085	0.395	0.3818	0.3795	0.3543	0.3976	0.407	0.4029	0.3961	0.4012
Valine	GTT	1.4364	1.4485	1.471	1.4884	1.4446	1.4382	1.4483	1.4409	1.4649	1.4373
	GTC	0.5088	0.5031	0.4559	0.4833	0.4978	0.5118	0.5018	0.5072	0.5082	0.493
	GTA	1.4954	1.4927	1.5111	1.5193	1.505	1.4925	1.4882	1.4899	1.4791	1.5014
	GTG	0.5594	0.5556	0.562	0.509	0.5525	0.5575	0.5617	0.562	0.5479	0.5682
Stop	TAA	1.7586	1.4651	1.6941	1.4839	1.7294	1.6786	1.6786	1.6786	1.4824	1.4118
	TAG	0.6207	0.8721	0.7765	0.8387	0.7412	0.6429	0.6786	0.6429	0.7412	0.8471
	TGA	0.6207	0.6628	0.5294	0.6774	0.5294	0.6786	0.6429	0.6786	0.7765	0.7412
