## Supplementary material for "CGAS (Chloroplast Genome Analysis Suite): An Automated Python Pipeline for Comprehensive Comparative Chloroplast Genomics": Table S5

### Sheet: Merged_AA_Composition
Table S5: Amino acid composition profiles across chloroplast proteomes.
Amino_Acid	Abelmoschus manihot	Benthamiella patagonica	Blumea balsamifera	Daphne mucronata	Erigeron uniflorus subsp. uniflorus	Hibiscus hamabo	Hibiscus mutabilis	Hibiscus tiliaceus	Pentatropis nivalis	Trollius acaulis
Alanine	5.3986	5.3099	5.4486	5.1275	5.4596	5.4092	5.3916	5.457	5.3532	5.3643
Arginine	6.1312	6.0533	6.0941	6.0343	6.0518	6.0839	6.0751	6.0171	6.1321	6.1878
Asparagine	4.8689	4.9116	4.9183	4.7641	4.8406	4.8908	4.8685	4.9125	4.8645	4.8038
Aspartate	4.11	4.1	4.0576	4.0473	4.0909	4.136	4.1315	4.1035	4.2917	4.2548
Cysteine	1.1496	1.1378	1.1105	1.1635	1.1304	1.1474	1.1455	1.1591	1.1531	1.1781
Glutamine	3.5728	3.6373	3.5927	3.5573	3.6026	3.5642	3.5664	3.5317	3.4593	3.4999
Glutamate	5.2333	5.2226	5.1489	5.3476	5.1213	5.211	5.2197	5.1848	5.6166	5.1851
Glycine	6.9427	6.827	6.7474	6.5811	6.863	6.9302	6.9418	6.9467	6.8843	6.8512
Histidine	2.4382	2.3515	2.3439	2.3571	2.3146	2.4244	2.4323	2.4271	2.2413	2.4705
Isoleucine	8.6333	8.3289	8.4995	8.6114	8.3894	8.6037	8.6067	8.6698	8.1901	8.4906
Leucine	10.5342	10.688	10.682	10.7551	10.754	10.5668	10.5731	10.5951	10.6567	10.3092
Lysine	5.4099	5.2947	5.3794	5.7976	5.402	5.3368	5.3419	5.3403	5.3876	5.2194
Methionine	2.2954	2.3401	2.3939	2.3237	2.4299	2.3368	2.2987	2.3415	2.2948	2.4134
Phenylalanine	5.624	5.6323	5.7291	6.0777	5.7711	5.6417	5.6703	5.5737	5.5403	5.5664
Proline	4.1062	4.2289	4.2267	4.1274	4.2332	4.1055	4.1086	4.0646	4.2879	4.2663
Serine	7.6677	7.8131	7.6657	7.7446	7.6358	7.7002	7.717	7.6896	8.0107	7.8425
Threonine	5.0605	5.1657	5.0106	4.8708	5.0598	5.07	5.067	5.0953	5.0401	5.1508
Tryptophan	1.7432	1.8016	1.7867	1.747	1.7725	1.7497	1.7526	1.7075	1.7258	1.7843
Tyrosine	3.7343	3.6676	3.804	3.7773	3.7333	3.7586	3.7344	3.7845	3.4899	3.6868
Valine	5.346	5.4881	5.3602	5.1875	5.3443	5.333	5.3572	5.3987	5.3799	5.4749
