## Supplementary material for "CGAS (Chloroplast Genome Analysis Suite): An Automated Python Pipeline for Comprehensive Comparative Chloroplast Genomics": Table S6

### Sheet: Merged_Substitutions
Table S6: Substitutions analysis with Ts/Tv ratios.
Substitution_Type	Hibiscus trionum	Malvaviscus penduliflorus	Urena procumbens
A_to_G	233	246	215
G_to_A	240	259	275
T_to_G	88	107	107
G_to_T	102	89	108
A_to_C	90	102	108
C_to_A	110	102	120
C_to_T	205	217	263
T_to_C	212	218	216
G_to_C	49	52	54
C_to_G	49	54	45
A_to_T	132	135	282
T_to_A	134	151	275
Transitions (Ts)	890	940	969
Transversions (Tv)	754	792	1099
Ts/Tv Ratio	1.1804	1.1869	0.8817
