## Supplementary material for "CGAS (Chloroplast Genome Analysis Suite): An Automated Python Pipeline for Comprehensive Comparative Chloroplast Genomics": Table S7

### Sheet: Gene Introns
Table S7: Intron characteristics for CDS and tRNA genes.
Accession	Species	Gene	Intron 1 #	Intron 1 Start	Intron 1 End	Intron 1 Length	Intron 2 #	Intron 2 Start	Intron 2 End	Intron 2 Length
NC_053353.1	Abelmoschus manihot	rps16	Intron 1	5799	6663	865
NC_053353.1	Abelmoschus manihot	atpF	Intron 1	12924	13738	815
NC_053353.1	Abelmoschus manihot	rpoC1	Intron 1	23826	24599	774
NC_053353.1	Abelmoschus manihot	ycf3	Intron 1	45942	46731	790	Intron 2	46962	47765	804
NC_053353.1	Abelmoschus manihot	rps12	Intron 2	147593	148128	536
NC_053353.1	Abelmoschus manihot	rps12	Intron 2	103495	104030	536
NC_053353.1	Abelmoschus manihot	rps12	Intron 2	147593	148128	536
NC_053353.1	Abelmoschus manihot	rps12	Intron 2	103495	104030	536
NC_053353.1	Abelmoschus manihot	clpP	Intron 1	75385	76063	679	Intron 2	76356	77297	942
NC_053353.1	Abelmoschus manihot	petB	Intron 1	80268	81079	812
NC_053353.1	Abelmoschus manihot	petD	Intron 1	81939	82695	757
NC_053353.1	Abelmoschus manihot	rpl16	Intron 1	87105	88251	1147
NC_053353.1	Abelmoschus manihot	rpl2	Intron 1	90523	91220	698
NC_053353.1	Abelmoschus manihot	ndhB	Intron 1	101166	101848	683
NC_053353.1	Abelmoschus manihot	ndhA	Intron 1	127054	128173	1120
NC_053353.1	Abelmoschus manihot	ndhB	Intron 1	149775	150457	683
NC_053353.1	Abelmoschus manihot	rpl2	Intron 1	160403	161100	698
PV928260.1	Benthamiella patagonica	rps16	Intron 1	5259	6092	834
PV928260.1	Benthamiella patagonica	atpF	Intron 1	12397	13078	682
PV928260.1	Benthamiella patagonica	rpoC1	Intron 1	22679	23411	733
PV928260.1	Benthamiella patagonica	ycf3	Intron 1	43491	44234	744	Intron 2	44463	45203	741
PV928260.1	Benthamiella patagonica	rps12	Intron 2	99536	100071	536
PV928260.1	Benthamiella patagonica	rps12	Intron 2	141585	142120	536
PV928260.1	Benthamiella patagonica	clpP	Intron 1	72158	72773	616	Intron 2	73065	73874	810
PV928260.1	Benthamiella patagonica	petB	Intron 1	76882	77633	752
PV928260.1	Benthamiella patagonica	petD	Intron 1	78480	79220	741
PV928260.1	Benthamiella patagonica	rpl16	Intron 1	83548	84552	1005
PV928260.1	Benthamiella patagonica	rpl2	Intron 1	86654	87316	663
PV928260.1	Benthamiella patagonica	ndhB	Intron 1	97249	97927	679
PV928260.1	Benthamiella patagonica	ndhA	Intron 1	121765	122895	1131
PV928260.1	Benthamiella patagonica	ndhB	Intron 1	143729	144407	679
PV928260.1	Benthamiella patagonica	rpl2	Intron 1	154340	155002	663
BK013127.1	Blumea balsamifera	rps16	Intron 1	5419	6282	864
BK013127.1	Blumea balsamifera	rpoC1	Intron 1	16677	17412	736
BK013127.1	Blumea balsamifera	atpF	Intron 1	27157	27863	707
BK013127.1	Blumea balsamifera	ycf3	Intron 1	42301	43041	741	Intron 2	43268	43966	699
BK013127.1	Blumea balsamifera	rps12	Intron 2	95900	96434	535
BK013127.1	Blumea balsamifera	rps12	Intron 2	137489	138023	535
BK013127.1	Blumea balsamifera	clpP	Intron 1	68719	69331	613	Intron 2	69624	70426	803
BK013127.1	Blumea balsamifera	petB	Intron 1	73434	74188	755
BK013127.1	Blumea balsamifera	petD	Intron 1	75038	75748	711
BK013127.1	Blumea balsamifera	rpl16	Intron 1	80083	81098	1016
BK013127.1	Blumea balsamifera	rpl2	Intron 1	83241	83905	665
BK013127.1	Blumea balsamifera	ndhB	Intron 1	93617	94286	670
BK013127.1	Blumea balsamifera	ndhA	Intron 1	118093	119164	1072
BK013127.1	Blumea balsamifera	ndhB	Intron 1	139637	140306	670
BK013127.1	Blumea balsamifera	rpl2	Intron 1	150018	150682	665
PQ858248.1	Daphne mucronata	rps16	Intron 1	5235	6167	933
PQ858248.1	Daphne mucronata	atpF	Intron 1	12445	13341	897
PQ858248.1	Daphne mucronata	rpoC1	Intron 1	23186	23956	771
PQ858248.1	Daphne mucronata	ycf3	Intron 1	43697	44443	747	Intron 2	44672	45413	742
PQ858248.1	Daphne mucronata	rps12	Intron 2	98288	98824	537
PQ858248.1	Daphne mucronata	rps12	Intron 2	98288	98824	537
PQ858248.1	Daphne mucronata	rps12	Intron 2	156875	157411	537
PQ858248.1	Daphne mucronata	rps12	Intron 2	156875	157411	537
PQ858248.1	Daphne mucronata	petB	Intron 1	75014	75838	825
PQ858248.1	Daphne mucronata	petD	Intron 1	76700	77479	780
PQ858248.1	Daphne mucronata	rpl16	Intron 1	81798	82858	1061
PQ858248.1	Daphne mucronata	rpl2	Intron 1	84973	85657	685
PQ858248.1	Daphne mucronata	ndhB	Intron 1	95960	96645	686
PQ858248.1	Daphne mucronata	ndhA	Intron 1	118082	119238	1157
PQ858248.1	Daphne mucronata	ndhA	Intron 1	136461	137617	1157
PQ858248.1	Daphne mucronata	ndhB	Intron 1	159054	159739	686
PQ858248.1	Daphne mucronata	rpl2	Intron 1	170042	170726	685
BK070977.1	Erigeron uniflorus subsp. uniflorus	rps16	Intron 1	5292	6164	873
BK070977.1	Erigeron uniflorus subsp. uniflorus	rpoC1	Intron 1	16416	17169	754
BK070977.1	Erigeron uniflorus subsp. uniflorus	atpF	Intron 1	26901	27609	709
BK070977.1	Erigeron uniflorus subsp. uniflorus	ycf3	Intron 1	42641	43388	748	Intron 2	43617	44316	700
BK070977.1	Erigeron uniflorus subsp. uniflorus	rps12	Intron 2	98061	98595	535
BK070977.1	Erigeron uniflorus subsp. uniflorus	rps12	Intron 2	138494	139028	535
BK070977.1	Erigeron uniflorus subsp. uniflorus	clpP	Intron 1	70497	71119	623	Intron 2	71412	72228	817
BK070977.1	Erigeron uniflorus subsp. uniflorus	petB	Intron 1	75324	76124	801
BK070977.1	Erigeron uniflorus subsp. uniflorus	petD	Intron 1	76962	77730	769
BK070977.1	Erigeron uniflorus subsp. uniflorus	rpl16	Intron 1	82057	83178	1122
BK070977.1	Erigeron uniflorus subsp. uniflorus	rpl2	Intron 1	85336	86003	668
BK070977.1	Erigeron uniflorus subsp. uniflorus	ndhB	Intron 1	95764	96438	675
BK070977.1	Erigeron uniflorus subsp. uniflorus	ndhA	Intron 1	116479	117546	1068
BK070977.1	Erigeron uniflorus subsp. uniflorus	ndhB	Intron 1	140651	141325	675
BK070977.1	Erigeron uniflorus subsp. uniflorus	rpl2	Intron 1	151086	151753	668
KR259988.1	Hibiscus hamabo	rps16	Intron 1	5716	6584	869
KR259988.1	Hibiscus hamabo	atpF	Intron 1	12745	13546	802
KR259988.1	Hibiscus hamabo	rpoC1	Intron 1	23696	24463	768
KR259988.1	Hibiscus hamabo	pafI	Intron 1	45677	46474	798	Intron 2	46703	47488	786
KR259988.1	Hibiscus hamabo	rps12	Intron 2	147357	147892	536
KR259988.1	Hibiscus hamabo	rps12	Intron 2	103055	103590	536
KR259988.1	Hibiscus hamabo	clpP	Intron 1	74766	75442	677	Intron 2	75734	76650	917
KR259988.1	Hibiscus hamabo	Unknown	Intron 1	79617	80412	796
KR259988.1	Hibiscus hamabo	Unknown	Intron 1	81269	82006	738
KR259988.1	Hibiscus hamabo	rpl16	Intron 1	86374	87506	1133
KR259988.1	Hibiscus hamabo	rpl2	Intron 1	89713	90410	698
KR259988.1	Hibiscus hamabo	ndhB	Intron 1	100725	101407	683
KR259988.1	Hibiscus hamabo	ndhA	Intron 1	122922	124039	1118
KR259988.1	Hibiscus hamabo	ndhB	Intron 1	149540	150222	683
KR259988.1	Hibiscus hamabo	rpl2	Intron 1	160537	161234	698
MK820657.1	Hibiscus mutabilis	rps16	Intron 1	5728	6589	862
MK820657.1	Hibiscus mutabilis	atpF	Intron 1	12748	13557	810
MK820657.1	Hibiscus mutabilis	rpoC1	Intron 1	23698	24470	773
MK820657.1	Hibiscus mutabilis	pafI	Intron 1	45601	46387	787	Intron 2	46616	47385	770
MK820657.1	Hibiscus mutabilis	rps12	Intron 2	146823	147358	536
MK820657.1	Hibiscus mutabilis	rps12	Intron 2	102875	103410	536
MK820657.1	Hibiscus mutabilis	clpP	Intron 1	74701	75380	680	Intron 2	75673	76616	944
MK820657.1	Hibiscus mutabilis	Unknown	Intron 1	79624	80435	812
MK820657.1	Hibiscus mutabilis	Unknown	Intron 1	81292	82028	737
MK820657.1	Hibiscus mutabilis	rpl16	Intron 1	86415	87585	1171
MK820657.1	Hibiscus mutabilis	rpl2	Intron 1	89891	90588	698
MK820657.1	Hibiscus mutabilis	ndhB	Intron 1	100546	101228	683
MK820657.1	Hibiscus mutabilis	ndhA	Intron 1	122777	123896	1120
MK820657.1	Hibiscus mutabilis	ndhB	Intron 1	149005	149687	683
MK820657.1	Hibiscus mutabilis	rpl2	Intron 1	159645	160342	698
MN533969.1	Hibiscus tiliaceus	rps16	Intron 1	5804	6672	869
MN533969.1	Hibiscus tiliaceus	atpF	Intron 1	12844	13645	802
MN533969.1	Hibiscus tiliaceus	rpoC1	Intron 1	23795	24566	772
MN533969.1	Hibiscus tiliaceus	pafI	Intron 1	45780	46577	798	Intron 2	46806	47591	786
MN533969.1	Hibiscus tiliaceus	rps12	Intron 2	147482	148017	536
MN533969.1	Hibiscus tiliaceus	rps12	Intron 2	103178	103713	536
MN533969.1	Hibiscus tiliaceus	clpP	Intron 1	74880	75555	676	Intron 2	75848	76764	917
MN533969.1	Hibiscus tiliaceus	Unknown	Intron 1	79731	80526	796
MN533969.1	Hibiscus tiliaceus	Unknown	Intron 1	81383	82120	738
MN533969.1	Hibiscus tiliaceus	rpl16	Intron 1	86488	87620	1133
MN533969.1	Hibiscus tiliaceus	rpl2	Intron 1	89822	90519	698
MN533969.1	Hibiscus tiliaceus	ndhB	Intron 1	100848	101530	683
MN533969.1	Hibiscus tiliaceus	ndhA	Intron 1	123045	124162	1118
MN533969.1	Hibiscus tiliaceus	ndhB	Intron 1	149665	150347	683
MN533969.1	Hibiscus tiliaceus	rpl2	Intron 1	160676	161373	698
PQ685807.1	Pentatropis nivalis	rps16	Intron 1	5197	6020	824
PQ685807.1	Pentatropis nivalis	atpF	Intron 1	12195	12900	706
PQ685807.1	Pentatropis nivalis	rpoC1	Intron 1	27162	27921	760
PQ685807.1	Pentatropis nivalis	ycf3	Intron 1	48711	49506	796	Intron 2	49735	50479	745
PQ685807.1	Pentatropis nivalis	rps12	Intron 2	104089	104631	543
PQ685807.1	Pentatropis nivalis	rps12	Intron 2	147372	147914	543
PQ685807.1	Pentatropis nivalis	clpP	Intron 1	77208	77887	680	Intron 2	78180	78962	783
PQ685807.1	Pentatropis nivalis	petB	Intron 1	81941	82726	786
PQ685807.1	Pentatropis nivalis	petD	Intron 1	83565	84330	766
PQ685807.1	Pentatropis nivalis	rpl16	Intron 1	88698	89837	1140
PQ685807.1	Pentatropis nivalis	rpl2	Intron 1	92004	92642	639
PQ685807.1	Pentatropis nivalis	ndhB	Intron 1	101800	102483	684
PQ685807.1	Pentatropis nivalis	ndhA	Intron 1	126710	127770	1061
PQ685807.1	Pentatropis nivalis	ndhB	Intron 1	149520	150203	684
PQ685807.1	Pentatropis nivalis	rpl2	Intron 1	159361	159999	639
PQ757925.1	Trollius acaulis	rps16	Intron 1	5254	6133	880
PQ757925.1	Trollius acaulis	atpF	Intron 1	12600	13345	746
PQ757925.1	Trollius acaulis	rpoC1	Intron 1	23058	23817	760
PQ757925.1	Trollius acaulis	ycf3	Intron 1	45168	45921	754	Intron 2	46152	46863	712
PQ757925.1	Trollius acaulis	rps12	Intron 2	102286	102821	536
PQ757925.1	Trollius acaulis	rps12	Intron 2	145480	146015	536
PQ757925.1	Trollius acaulis	clpP	Intron 1	74318	74970	653	Intron 2	75260	76069	810
PQ757925.1	Trollius acaulis	petB	Intron 1	79022	79827	806
PQ757925.1	Trollius acaulis	petD	Intron 1	80670	81379	710
PQ757925.1	Trollius acaulis	rpl16	Intron 1	85762	86740	979
PQ757925.1	Trollius acaulis	rpl2	Intron 1	88925	89583	659
PQ757925.1	Trollius acaulis	ndhB	Intron 1	99915	100630	716
PQ757925.1	Trollius acaulis	ndhA	Intron 1	125646	126575	930
PQ757925.1	Trollius acaulis	ndhB	Intron 1	147671	148386	716
PQ757925.1	Trollius acaulis	rpl2	Intron 1	158718	159376	659

### Sheet: tRNA Introns
Table S7: Intron characteristics for CDS and tRNA genes.
Accession	Species	tRNA Gene	Intron 1 #	Intron 1 Start	Intron 1 End	Intron 1 Length
NC_053353.1	Abelmoschus manihot	trnK-UUU	Intron 1	2034	4595	2562
NC_053353.1	Abelmoschus manihot	trnG-UCC	Intron 1	9595	10402	808
NC_053353.1	Abelmoschus manihot	trnL-UAA	Intron 1	50569	51125	557
NC_053353.1	Abelmoschus manihot	trnV-UAC	Intron 1	55417	56005	589
NC_053353.1	Abelmoschus manihot	trnI-GAU	Intron 1	108399	109354	956
NC_053353.1	Abelmoschus manihot	trnA-UGC	Intron 1	109492	110284	793
NC_053353.1	Abelmoschus manihot	trnA-UGC	Intron 1	141338	142130	793
NC_053353.1	Abelmoschus manihot	trnI-GAU	Intron 1	142268	143223	956
PV928260.1	Benthamiella patagonica	trnK-UUU	Intron 1	1831	4333	2503
PV928260.1	Benthamiella patagonica	trnL-UAA	Intron 1	48258	48755	498
PV928260.1	Benthamiella patagonica	trnV-UAC	Intron 1	52613	53179	567
PV928260.1	Benthamiella patagonica	trnI-GAU	Intron 1	104030	104744	715
PV928260.1	Benthamiella patagonica	trnA-UGC	Intron 1	104887	105697	811
PV928260.1	Benthamiella patagonica	trnA-UGC	Intron 1	135958	136768	811
PV928260.1	Benthamiella patagonica	trnI	Intron 1	136911	137625	715
BK013127.1	Blumea balsamifera	trnK-UUU	Intron 1	1792	4338	2547
BK013127.1	Blumea balsamifera	trnL-UAA	Intron 1	46750	47196	447
BK013127.1	Blumea balsamifera	trnV-UAC	Intron 1	50323	50901	579
BK013127.1	Blumea balsamifera	trnI-GAU	Intron 1	100644	101425	782
BK013127.1	Blumea balsamifera	trnA-UGC	Intron 1	101568	102389	822
BK013127.1	Blumea balsamifera	trnA-UGC	Intron 1	131533	132354	822
BK013127.1	Blumea balsamifera	trnI-GAU	Intron 1	132497	133278	782
PQ858248.1	Daphne mucronata	trnK-UUU	Intron 1	1823	4310	2488
PQ858248.1	Daphne mucronata	trnG-UCC	Intron 1	9174	9894	721
PQ858248.1	Daphne mucronata	trnL-UAA	Intron 1	48790	49338	549
PQ858248.1	Daphne mucronata	trnV-UAC	Intron 1	52502	53074	573
PQ858248.1	Daphne mucronata	trnI-GAU	Intron 1	103019	103976	958
PQ858248.1	Daphne mucronata	trnA-UGC	Intron 1	104114	104927	814
PQ858248.1	Daphne mucronata	trnA-UGC	Intron 1	150771	151584	814
PQ858248.1	Daphne mucronata	trnI-GAU	Intron 1	151722	152679	958
BK070977.1	Erigeron uniflorus subsp. uniflorus	trnK	Intron 1	1663	4204	2542
BK070977.1	Erigeron uniflorus subsp. uniflorus	trnG-UCC	Intron 1	30131	30865	735
BK070977.1	Erigeron uniflorus subsp. uniflorus	trnL-UAA	Intron 1	47447	47889	443
BK070977.1	Erigeron uniflorus subsp. uniflorus	trnV-UAC	Intron 1	51462	52028	567
BK070977.1	Erigeron uniflorus subsp. uniflorus	trnI-GAU	Intron 1	102439	103217	779
BK070977.1	Erigeron uniflorus subsp. uniflorus	trnA-UGC	Intron 1	103356	104174	819
BK070977.1	Erigeron uniflorus subsp. uniflorus	trnA-UGC	Intron 1	132914	133732	819
BK070977.1	Erigeron uniflorus subsp. uniflorus	trnI-GAU	Intron 1	133871	134649	779
KR259988.1	Hibiscus hamabo	trnK_uuu	Intron 1	1982	4540	2559
KR259988.1	Hibiscus hamabo	trnG_ucc	Intron 1	9423	10234	812
KR259988.1	Hibiscus hamabo	trnL_uaa	Intron 1	50339	50917	579
KR259988.1	Hibiscus hamabo	trnV_uac	Intron 1	54954	55558	605
KR259988.1	Hibiscus hamabo	trnI_gau	Intron 1	107880	108835	956
KR259988.1	Hibiscus hamabo	trnA_ugc	Intron 1	108973	109765	793
KR259988.1	Hibiscus hamabo	trnA_ugc	Intron 1	141181	141973	793
KR259988.1	Hibiscus hamabo	trnI_gau	Intron 1	142111	143066	956
MK820657.1	Hibiscus mutabilis	trnK_uuu	Intron 1	1998	4554	2557
MK820657.1	Hibiscus mutabilis	trnS-CGA	Intron 1	9443	10219	777
MK820657.1	Hibiscus mutabilis	trnL_uaa	Intron 1	50362	50915	554
MK820657.1	Hibiscus mutabilis	trnV_uac	Intron 1	55071	55682	612
MK820657.1	Hibiscus mutabilis	trnI_gau	Intron 1	107709	108664	956
MK820657.1	Hibiscus mutabilis	trnA_ugc	Intron 1	108806	109599	794
MK820657.1	Hibiscus mutabilis	trnA_ugc	Intron 1	140634	141426	793
MK820657.1	Hibiscus mutabilis	trnI_gau	Intron 1	141563	142523	961
MN533969.1	Hibiscus tiliaceus	trnK-UUU	Intron 1	2070	4628	2559
MN533969.1	Hibiscus tiliaceus	trnG-UCC	Intron 1	9521	10333	813
MN533969.1	Hibiscus tiliaceus	trnL-UAA	Intron 1	50445	51022	578
MN533969.1	Hibiscus tiliaceus	trnV-UAC	Intron 1	55059	55663	605
MN533969.1	Hibiscus tiliaceus	trnI-GAU	Intron 1	108003	108958	956
MN533969.1	Hibiscus tiliaceus	trnA-UGC	Intron 1	109096	109888	793
MN533969.1	Hibiscus tiliaceus	trnA-UGC	Intron 1	141306	142098	793
MN533969.1	Hibiscus tiliaceus	trnI-GAU	Intron 1	142236	143191	956
PQ685807.1	Pentatropis nivalis	trnK-UUU	Intron 1	1660	4144	2485
PQ685807.1	Pentatropis nivalis	trnG-UCC	Intron 1	9156	9823	668
PQ685807.1	Pentatropis nivalis	trnL-UAA	Intron 1	53398	53895	498
PQ685807.1	Pentatropis nivalis	trnV-UAC	Intron 1	58107	58689	583
PQ685807.1	Pentatropis nivalis	trnI-GAU	Intron 1	108569	109515	947
PQ685807.1	Pentatropis nivalis	trnA-UGC	Intron 1	109653	110468	816
PQ685807.1	Pentatropis nivalis	trnA-UGC	Intron 1	141534	142349	816
PQ685807.1	Pentatropis nivalis	trnI-GAU	Intron 1	142487	143433	947
PQ757925.1	Trollius acaulis	trnK-UUU	Intron 1	1736	4228	2493
PQ757925.1	Trollius acaulis	trnG-UCC	Intron 1	9469	10178	710
PQ757925.1	Trollius acaulis	trnL-UAA	Intron 1	50847	51354	508
PQ757925.1	Trollius acaulis	trnV-UAC	Intron 1	55651	56224	574
PQ757925.1	Trollius acaulis	trnI-GAU	Intron 1	107065	108011	947
PQ757925.1	Trollius acaulis	trnA-UGC	Intron 1	108150	108948	799
PQ757925.1	Trollius acaulis	trnA-UGC	Intron 1	139352	140150	799
PQ757925.1	Trollius acaulis	trnI-GAU	Intron 1	140289	141235	947
