## Supplementary material for "CGAS (Chloroplast Genome Analysis Suite): An Automated Python Pipeline for Comprehensive Comparative Chloroplast Genomics": Table S8

### Sheet: Summary
Table S8: Summary of simple sequence repeats (SSRs) by region and motif type.
Species	Total_SSRs	LSC	SSC	IR	Mono	Di	Tri	Tetra	Penta	Hexa	Gene	tRNA	rRNA	Intron	IGS
Abelmoschus manihot	108	86	16	6	60	26	6	14	2	0	11	0	0	22	75
Benthamiella patagonica	43	35	2	6	30	5	0	7	1	0	3	0	0	7	33
Blumea balsamifera	64	50	6	8	51	4	2	7	0	0	8	0	0	8	48
Daphne mucronata	98	57	1	40	72	12	3	9	0	2	13	0	0	25	60
Erigeron uniflorus subsp. uniflorus	86	69	11	6	33	21	12	16	3	1	8	0	0	11	67
Hibiscus hamabo	83	69	10	4	55	13	3	10	2	0	13	0	0	15	55
Hibiscus mutabilis	95	76	13	6	66	12	4	10	1	2	13	0	0	16	66
Hibiscus tiliaceus	83	70	9	4	54	13	4	10	2	0	13	0	0	15	55
Pentatropis nivalis	101	69	26	6	63	11	7	13	2	5	18	0	0	13	70
Trollius acaulis	56	35	16	5	37	10	3	5	1	0	12	0	0	13	31
