## Supplementary material for "CGAS (Chloroplast Genome Analysis Suite): An Automated Python Pipeline for Comprehensive Comparative Chloroplast Genomics": Table S9

### Sheet: Abelmoschus manihot
Table S9: SSR detailed of each species in a separate sheet.
Abelmoschus manihot
Type	Motif_Type	Repeat_Count	Length	Start	End	Region	Location	Location_Type
AT	Di	5	10	1936	1945	LSC	psbA-trnK-UUU_2	IGS
A	Mono	10	10	2186	2195	LSC	trnK-UUU intron	Intron
T	Mono	10	10	2306	2315	LSC	trnK-UUU intron	Intron
A	Mono	11	11	4104	4114	LSC	trnK-UUU intron	Intron
T	Mono	13	13	5118	5130	LSC	trnK-UUU-rps16_1	IGS
T	Mono	10	10	5975	5984	LSC	rps16 intron	Intron
AT	Di	7	14	6904	6917	LSC	rps16_2-trnQ-UUG	IGS
TTAT	Tetra	3	12	8788	8799	LSC	trnS-GCU-trnG-UCC_2	IGS
TTA	Tri	4	12	8840	8851	LSC	trnS-GCU-trnG-UCC_2	IGS
A	Mono	10	10	9001	9010	LSC	trnS-GCU-trnG-UCC_2	IGS
T	Mono	10	10	9854	9863	LSC	trnG-UCC intron	Intron
T	Mono	12	12	9958	9969	LSC	trnG-UCC intron	Intron
TAAG	Tetra	3	12	10896	10907	LSC	trnR-UCU-atpA	IGS
AATA	Tetra	3	12	13228	13239	LSC	atpF intron	Intron
A	Mono	13	13	13908	13920	LSC	atpF_2-atpH	IGS
T	Mono	13	13	13932	13944	LSC	atpF_2-atpH	IGS
T	Mono	11	11	14018	14028	LSC	atpF_2-atpH	IGS
T	Mono	11	11	14148	14158	LSC	atpF_2-atpH	IGS
AAT	Tri	4	12	14174	14185	LSC	atpF_2-atpH	IGS
T	Mono	11	11	19884	19894	LSC	rpoC2	Gene
AT	Di	5	10	21269	21278	LSC	rpoC2	Gene
T	Mono	11	11	22319	22329	LSC	rpoC1_2	Gene
T	Mono	12	12	27625	27636	LSC	rpoB	Gene
AT	Di	11	22	28760	28781	LSC	rpoB-trnC-GCA	IGS
A	Mono	10	10	30548	30557	LSC	petN-psbM	IGS
T	Mono	18	18	30982	30999	LSC	petN-psbM	IGS
T	Mono	11	11	31591	31601	LSC	psbM-trnD-GUC	IGS
A	Mono	10	10	31978	31987	LSC	psbM-trnD-GUC	IGS
A	Mono	10	10	32593	32602	LSC	trnD-GUC-trnY-GUA	IGS
TA	Di	5	10	33645	33654	LSC	trnE-UUC-trnT-GGU	IGS
TA	Di	7	14	33716	33729	LSC	trnE-UUC-trnT-GGU	IGS
TGAAA	Penta	3	15	34767	34781	LSC	trnT-GGU-psbD	IGS
T	Mono	10	10	34797	34806	LSC	trnT-GGU-psbD	IGS
A	Mono	12	12	38952	38963	LSC	psbZ-trnG-GCC	IGS
TAA	Tri	4	12	39280	39291	LSC	psbZ-trnG-GCC	IGS
ATCT	Tetra	3	12	44936	44947	LSC	psaA-ycf3_1	IGS
T	Mono	10	10	46625	46634	LSC	ycf3 intron	Intron
AT	Di	7	14	47698	47711	LSC	ycf3 intron	Intron
AT	Di	9	18	47715	47732	LSC	ycf3 intron	Intron
A	Mono	13	13	49372	49384	LSC	rps4-trnT-UGU	IGS
ATA	Tri	4	12	49459	49470	LSC	rps4-trnT-UGU	IGS
A	Mono	11	11	49724	49734	LSC	rps4-trnT-UGU	IGS
AAT	Tri	4	12	50710	50721	LSC	trnL-UAA intron	Intron
A	Mono	10	10	50848	50857	LSC	trnL-UAA intron	Intron
AT	Di	6	12	51344	51355	LSC	trnL-UAA-trnF-GAA	IGS
TTTA	Tetra	3	12	51740	51751	LSC	trnF-GAA-ndhJ	IGS
A	Mono	10	10	53014	53023	LSC	ndhJ-ndhK	IGS
AT	Di	5	10	54389	54398	LSC	ndhC-trnV-UAC_2	IGS
TATT	Tetra	3	12	54628	54639	LSC	ndhC-trnV-UAC_2	IGS
TTTAT	Penta	3	15	54643	54657	LSC	ndhC-trnV-UAC_2	IGS
TA	Di	5	10	54775	54784	LSC	ndhC-trnV-UAC_2	IGS
TA	Di	5	10	54812	54821	LSC	ndhC-trnV-UAC_2	IGS
AT	Di	7	14	54834	54847	LSC	ndhC-trnV-UAC_2	IGS
AT	Di	6	12	54856	54867	LSC	ndhC-trnV-UAC_2	IGS
T	Mono	10	10	55047	55056	LSC	ndhC-trnV-UAC_2	IGS
T	Mono	16	16	55058	55073	LSC	ndhC-trnV-UAC_2	IGS
AT	Di	5	10	55539	55548	LSC	trnV-UAC intron	Intron
T	Mono	12	12	58470	58481	LSC	atpB-rbcL	IGS
TA	Di	8	16	59120	59135	LSC	atpB-rbcL	IGS
AGTT	Tetra	3	12	63473	63484	LSC	accD-psaI	IGS
T	Mono	10	10	64331	64340	LSC	psaI-ycf4	IGS
A	Mono	10	10	65398	65407	LSC	ycf4-cemA	IGS
A	Mono	13	13	65832	65844	LSC	ycf4-cemA	IGS
TC	Di	5	10	66043	66052	LSC	cemA	Gene
A	Mono	10	10	68503	68512	LSC	petA-psbJ	IGS
AT	Di	5	10	68682	68691	LSC	petA-psbJ	IGS
AT	Di	5	10	68705	68714	LSC	petA-psbJ	IGS
AT	Di	5	10	68718	68727	LSC	petA-psbJ	IGS
T	Mono	12	12	71199	71210	LSC	petG-trnW-CCA	IGS
ATTG	Tetra	4	16	72424	72439	LSC	psaJ-rpl33	IGS
TTTA	Tetra	3	12	72479	72490	LSC	psaJ-rpl33	IGS
TA	Di	5	10	72900	72909	LSC	rpl33-rps18	IGS
AATA	Tetra	3	12	73027	73038	LSC	rpl33-rps18	IGS
T	Mono	10	10	75717	75726	LSC	clpP intron	Intron
T	Mono	10	10	75754	75763	LSC	clpP intron	Intron
A	Mono	10	10	75926	75935	LSC	clpP intron	Intron
T	Mono	10	10	76741	76750	LSC	clpP intron	Intron
A	Mono	12	12	81816	81827	LSC	petB_2-petD_1	IGS
T	Mono	11	11	82175	82185	LSC	petD intron	Intron
A	Mono	11	11	83183	83193	LSC	petD_2-rpoA	IGS
T	Mono	11	11	83316	83326	LSC	petD_2-rpoA	IGS
T	Mono	14	14	85588	85601	LSC	rpl36-rps8	IGS
T	Mono	11	11	86100	86110	LSC	rps8-rpl14	IGS
T	Mono	10	10	86657	86666	LSC	rpl14-rpl16_1	IGS
A	Mono	11	11	87186	87196	LSC	rpl16 intron	Intron
AT	Di	5	10	87329	87338	LSC	rpl16 intron	Intron
T	Mono	11	11	88207	88217	IR	rpl16 intron	Intron
T	Mono	11	11	104707	104717	IR	rps7-trnV-GAC	IGS
TA	Di	5	10	114380	114389	IR	trnR-ACG-trnN-GUU	IGS
A	Mono	10	10	118753	118762	SSC	ndhF-rpl32	IGS
T	Mono	12	12	118769	118780	SSC	ndhF-rpl32	IGS
TA	Di	5	10	119338	119347	SSC	ndhF-rpl32	IGS
T	Mono	11	11	119722	119732	SSC	rpl32-trnL-UAG	IGS
AAT	Tri	4	12	119839	119850	SSC	rpl32-trnL-UAG	IGS
A	Mono	12	12	121224	121235	SSC	ccsA	Gene
T	Mono	10	10	122160	122169	SSC	ccsA-ndhD	IGS
TTGA	Tetra	3	12	124416	124427	SSC	ndhE	Gene
TTTG	Tetra	3	12	125667	125678	SSC	ndhG-ndhI	IGS
A	Mono	10	10	127266	127275	SSC	ndhA intron	Intron
AATT	Tetra	3	12	130407	130418	SSC	rps15-ycf1	IGS
AT	Di	5	10	130532	130541	SSC	rps15-ycf1	IGS
T	Mono	10	10	132323	132332	SSC	ycf1	Gene
CATT	Tetra	3	12	132497	132508	SSC	ycf1	Gene
T	Mono	10	10	133483	133492	SSC	ycf1	Gene
T	Mono	11	11	134756	134766	SSC	ycf1	Gene
TA	Di	5	10	137234	137243	IR	trnN-GUU-trnR-ACG	IGS
A	Mono	11	11	146906	146916	IR	trnV-GAC-rps7	IGS
A	Mono	11	11	163406	163416	IR	intergenic	IGS

### Sheet: Benthamiella patagonica
Benthamiella patagonica
Type	Motif_Type	Repeat_Count	Length	Start	End	Region	Location	Location_Type
A	Mono	10	10	205	214	LSC	trnH-GUG-psbA	IGS
CTTT	Tetra	3	12	323	334	LSC	trnH-GUG-psbA	IGS
T	Mono	14	14	332	345	LSC	trnH-GUG-psbA	IGS
A	Mono	10	10	351	360	LSC	trnH-GUG-psbA	IGS
A	Mono	10	10	4594	4603	LSC	trnK-UUU-rps16_1	IGS
A	Mono	10	10	7170	7179	LSC	rps16_2-trnQ-UUG	IGS
T	Mono	11	11	8260	8270	LSC	psbK-psbI	IGS
A	Mono	10	10	8272	8281	LSC	psbK-psbI	IGS
T	Mono	11	11	9848	9858	LSC	trnS-GCU-trnR-UCU	IGS
T	Mono	10	10	10151	10160	LSC	trnS-GCU-trnR-UCU	IGS
AT	Di	6	12	10293	10304	LSC	trnR-UCU-atpA	IGS
T	Mono	10	10	12655	12664	LSC	atpF intron	Intron
T	Mono	10	10	18762	18771	LSC	rpoC2	Gene
A	Mono	11	11	27392	27402	LSC	rpoB-trnC-GCA	IGS
CTAT	Tetra	3	12	30084	30095	LSC	petN-psbM	IGS
TATT	Tetra	3	12	33106	33117	LSC	trnT-GGU-psbD	IGS
T	Mono	13	13	36081	36093	LSC	psbC-trnS-UGA	IGS
T	Mono	10	10	43042	43051	LSC	psaA-ycf3_1	IGS
T	Mono	12	12	44198	44209	LSC	ycf3 intron	Intron
A	Mono	12	12	45186	45197	LSC	ycf3 intron	Intron
TA	Di	5	10	47319	47328	LSC	rps4-trnT-UGU	IGS
ATATT	Penta	3	15	47630	47644	LSC	trnT-UGU-trnL-UAA	IGS
T	Mono	10	10	55536	55545	LSC	atpB	Gene
AAAT	Tetra	3	12	55599	55610	LSC	atpB-rbcL	IGS
T	Mono	16	16	55965	55980	LSC	atpB-rbcL	IGS
T	Mono	11	11	61070	61080	LSC	psaI-ycf4	IGS
A	Mono	10	10	65422	65431	LSC	petA-psbJ	IGS
CAAA	Tetra	3	12	65742	65753	LSC	petA-psbJ	IGS
T	Mono	10	10	66925	66934	LSC	psbE-petL	IGS
A	Mono	10	10	67836	67845	LSC	petL-petG	IGS
AAAC	Tetra	3	12	69957	69968	LSC	rpl33-rps18	IGS
T	Mono	12	12	72488	72499	LSC	clpP intron	Intron
AT	Di	6	12	79093	79104	LSC	petD intron	Intron
T	Mono	10	10	80110	80119	LSC	rpoA	Gene
TTAT	Tetra	3	12	82529	82540	LSC	rps8-rpl14	IGS
AT	Di	5	10	86800	86809	IR	rpl2 intron	Intron
A	Mono	10	10	98727	98736	IR	ndhB_2-rps7	IGS
A	Mono	10	10	109298	109307	IR	rrn5-trnR-ACG	IGS
A	Mono	10	10	114418	114427	SSC	ndhF-rpl32	IGS
T	Mono	11	11	115366	115376	SSC	rpl32-trnL-UAG	IGS
T	Mono	10	10	132349	132358	IR	trnR-ACG-rrn5	IGS
T	Mono	10	10	142920	142929	IR	rps7-ndhB_1	IGS
AT	Di	5	10	154847	154856	IR	rpl2 intron	Intron

### Sheet: Blumea balsamifera
Blumea balsamifera
Type	Motif_Type	Repeat_Count	Length	Start	End	Region	Location	Location_Type
A	Mono	10	10	129	138	LSC	trnH-GUG-psbA	IGS
TTAT	Tetra	3	12	154	165	LSC	trnH-GUG-psbA	IGS
A	Mono	11	11	4801	4811	LSC	trnK-UUU-rps16_1	IGS
C	Mono	15	15	5441	5455	LSC	rps16 intron	Intron
AAAT	Tetra	3	12	6547	6558	LSC	rps16_2-trnQ-UUG	IGS
A	Mono	13	13	7130	7142	LSC	rps16_2-trnQ-UUG	IGS
T	Mono	10	10	8402	8411	LSC	psbI-trnS-GCU	IGS
T	Mono	11	11	8795	8805	LSC	trnS-GCU-trnC-GCA	IGS
A	Mono	19	19	9115	9133	LSC	trnS-GCU-trnC-GCA	IGS
A	Mono	11	11	9818	9828	LSC	trnC-GCA-petN	IGS
T	Mono	13	13	10946	10958	LSC	psbM-trnD-GUC	IGS
A	Mono	10	10	11488	11497	LSC	psbM-trnD-GUC	IGS
T	Mono	11	11	12971	12981	LSC	trnE-UUC-rpoB	IGS
A	Mono	10	10	13656	13665	LSC	rpoB	Gene
A	Mono	14	14	16887	16900	LSC	rpoC1 intron	Intron
TA	Di	5	10	18930	18939	LSC	rpoC1_2	Gene
AT	Di	5	10	19926	19935	LSC	rpoC2	Gene
T	Mono	10	10	23507	23516	LSC	rpoC2-rps2	IGS
T	Mono	14	14	25233	25246	LSC	atpI-atpH	IGS
A	Mono	10	10	25403	25412	LSC	atpI-atpH	IGS
T	Mono	11	11	26364	26374	LSC	atpI-atpH	IGS
AT	Di	5	10	26934	26943	LSC	atpH-atpF_1	IGS
T	Mono	11	11	28306	28316	LSC	atpF_2-atpA	IGS
A	Mono	10	10	30109	30118	LSC	trnR-UCU-psbD	IGS
TTC	Tri	4	12	34761	34772	LSC	psbC	Gene
T	Mono	13	13	34953	34965	LSC	psbC-trnS-UGA	IGS
T	Mono	10	10	41891	41900	LSC	psaA-ycf3_1	IGS
A	Mono	10	10	44203	44212	LSC	ycf3_3-trnS-GGA	IGS
ATTG	Tetra	3	12	44654	44665	LSC	ycf3_3-trnS-GGA	IGS
A	Mono	13	13	46404	46416	LSC	trnT-UGU-trnL-UAA	IGS
A	Mono	10	10	47946	47955	LSC	trnF-GAA-ndhJ	IGS
T	Mono	10	10	50263	50272	LSC	ndhC-trnV-UAC	IGS
T	Mono	13	13	53671	53683	LSC	atpB-rbcL	IGS
A	Mono	10	10	53815	53824	LSC	atpB-rbcL	IGS
A	Mono	14	14	57744	57757	LSC	accD-psaI	IGS
T	Mono	11	11	58388	58398	LSC	psaI-ycf4	IGS
T	Mono	11	11	63953	63963	LSC	psbE-petL	IGS
A	Mono	13	13	64119	64131	LSC	psbE-petL	IGS
T	Mono	10	10	64390	64399	LSC	psbE-petL	IGS
TA	Di	6	12	66425	66436	LSC	rpl33-rps18	IGS
TATT	Tetra	3	12	66481	66492	LSC	rpl33-rps18	IGS
T	Mono	12	12	69066	69077	LSC	clpP intron	Intron
A	Mono	13	13	69683	69695	LSC	clpP intron	Intron
T	Mono	11	11	72561	72571	LSC	psbB-psbT	IGS
A	Mono	10	10	76390	76399	LSC	petD_2-rpoA	IGS
T	Mono	10	10	76636	76645	LSC	rpoA	Gene
T	Mono	17	17	79062	79078	LSC	rps8-rpl14	IGS
TTTC	Tetra	3	12	80839	80850	LSC	rpl16 intron	Intron
TTAT	Tetra	3	12	81036	81047	LSC	rpl16 intron	Intron
T	Mono	12	12	81175	81186	LSC	rpl16_2-rps3	IGS
T	Mono	11	11	82763	82773	IR	rps19-rpl2_1	IGS
T	Mono	12	12	101085	101096	IR	trnI-GAU intron	Intron
A	Mono	11	11	106001	106011	IR	rrn5-trnR-ACG	IGS
T	Mono	10	10	106159	106168	IR	rrn5-trnR-ACG	IGS
A	Mono	10	10	110336	110345	SSC	ndhF-rpl32	IGS
T	Mono	11	11	113407	113417	SSC	ccsA-ndhD	IGS
AATA	Tetra	3	12	113671	113682	SSC	ndhD	Gene
A	Mono	10	10	115049	115058	SSC	ndhD-psaC	IGS
T	Mono	14	14	123835	123848	SSC	ycf1	Gene
TTC	Tri	5	15	125996	126010	SSC	ycf1	Gene
A	Mono	10	10	127755	127764	IR	trnR-ACG-rrn5	IGS
T	Mono	11	11	127912	127922	IR	trnR-ACG-rrn5	IGS
A	Mono	12	12	132827	132838	IR	trnI-GAU intron	Intron
A	Mono	11	11	151150	151160	IR	intergenic	IGS

### Sheet: Daphne mucronata
Daphne mucronata
Type	Motif_Type	Repeat_Count	Length	Start	End	Region	Location	Location_Type
T	Mono	14	14	103	116	LSC	trnH-GUG-psbA	IGS
TA	Di	6	12	229	240	LSC	trnH-GUG-psbA	IGS
T	Mono	10	10	296	305	LSC	trnH-GUG-psbA	IGS
A	Mono	11	11	5313	5323	LSC	rps16 intron	Intron
AT	Di	8	16	6492	6507	LSC	rps16_2-trnQ-UUG	IGS
A	Mono	10	10	7796	7805	LSC	trnQ-UUG-psbK	IGS
AAAT	Tetra	3	12	8276	8287	LSC	psbK-psbI	IGS
TC	Di	5	10	8398	8407	LSC	psbK-psbI	IGS
TA	Di	8	16	8832	8847	LSC	trnS-GCU-trnG-UCC	IGS
A	Mono	11	11	8978	8988	LSC	trnS-GCU-trnG-UCC	IGS
T	Mono	10	10	9476	9485	LSC	trnG-UCC intron	Intron
T	Mono	11	11	9771	9781	LSC	trnG-UCC intron	Intron
AT	Di	5	10	12795	12804	LSC	atpF intron	Intron
A	Mono	12	12	13515	13526	LSC	atpF_2-atpH	IGS
CT	Di	7	14	16894	16907	LSC	rps2-rpoC2	IGS
T	Mono	12	12	17319	17330	LSC	rpoC2	Gene
T	Mono	14	14	19229	19242	LSC	rpoC2	Gene
AT	Di	5	10	20609	20618	LSC	rpoC2	Gene
T	Mono	10	10	23691	23700	LSC	rpoC1 intron	Intron
T	Mono	10	10	26981	26990	LSC	rpoB	Gene
T	Mono	12	12	28727	28738	LSC	rpoB-trnC-GCA	IGS
T	Mono	11	11	28902	28912	LSC	trnC-GCA-petN	IGS
T	Mono	13	13	28924	28936	LSC	trnC-GCA-petN	IGS
A	Mono	10	10	29420	29429	LSC	petN-psbM	IGS
T	Mono	10	10	30164	30173	LSC	psbM-trnD-GUC	IGS
A	Mono	11	11	30817	30827	LSC	psbM-trnD-GUC	IGS
T	Mono	13	13	31048	31060	LSC	trnD-GUC-trnY-GUA	IGS
GT	Di	5	10	31742	31751	LSC	trnE-UUC-trnT-GGU	IGS
TA	Di	5	10	32046	32055	LSC	trnE-UUC-trnT-GGU	IGS
T	Mono	10	10	36086	36095	LSC	psbC-trnS-UGA	IGS
ATAA	Tetra	3	12	37093	37104	LSC	psbZ-trnG-GCC	IGS
A	Mono	11	11	37248	37258	LSC	psbZ-trnG-GCC	IGS
T	Mono	10	10	37411	37420	LSC	trnG-GCC-trnfM-CAU	IGS
T	Mono	10	10	47254	47263	LSC	rps4-trnT-UGU	IGS
A	Mono	10	10	48341	48350	LSC	trnT-UGU-trnL-UAA	IGS
A	Mono	14	14	49085	49098	LSC	trnL-UAA intron	Intron
T	Mono	10	10	49669	49678	LSC	trnF-GAA-ndhJ	IGS
T	Mono	10	10	51324	51333	LSC	ndhK-ndhC	IGS
ATTT	Tetra	3	12	51930	51941	LSC	ndhC-trnV-UAC	IGS
A	Mono	10	10	52185	52194	LSC	ndhC-trnV-UAC	IGS
T	Mono	11	11	52566	52576	LSC	trnV-UAC intron	Intron
A	Mono	10	10	56088	56097	LSC	atpB-rbcL	IGS
T	Mono	10	10	57867	57876	LSC	rbcL-accD	IGS
T	Mono	12	12	60525	60536	LSC	accD-psaI	IGS
A	Mono	12	12	62391	62402	LSC	cemA	Gene
TTCT	Tetra	3	12	66074	66085	LSC	psbE-petL	IGS
T	Mono	14	14	66685	66698	LSC	psbE-petL	IGS
A	Mono	12	12	67272	67283	LSC	petL-petG	IGS
T	Mono	13	13	67422	67434	LSC	petG-trnW-CCA	IGS
ATC	Tri	5	15	69874	69888	LSC	rps18-rpl20	IGS
T	Mono	14	14	75751	75764	LSC	petB intron	Intron
AT	Di	5	10	76543	76552	LSC	petB_2-petD_1	IGS
A	Mono	11	11	76583	76593	LSC	petB_2-petD_1	IGS
T	Mono	12	12	79769	79780	LSC	rps11-rpl36	IGS
T	Mono	11	11	81922	81932	LSC	rpl16 intron	Intron
T	Mono	10	10	82926	82935	LSC	rpl16_2-rps3	IGS
T	Mono	12	12	84499	84510	LSC	rps19-rpl2_1	IGS
AT	Di	6	12	85082	85093	IR	rpl2 intron	Intron
T	Mono	13	13	96070	96082	IR	ndhB intron	Intron
T	Mono	11	11	99466	99476	IR	rps7-trnV-GAC	IGS
T	Mono	10	10	104777	104786	IR	trnA-UGC intron	Intron
T	Mono	10	10	108692	108701	IR	rrn5-trnR-ACG	IGS
T	Mono	10	10	108995	109004	IR	trnR-ACG-trnN-GUU	IGS
CTAGTA	Hexa	3	18	109181	109198	IR	trnR-ACG-trnN-GUU	IGS
A	Mono	13	13	111087	111099	IR	ycf1	Gene
A	Mono	13	13	111630	111642	IR	ycf1	Gene
A	Mono	12	12	114354	114365	IR	ycf1	Gene
A	Mono	10	10	114380	114389	IR	ycf1	Gene
A	Mono	10	10	114404	114413	IR	ycf1	Gene
A	Mono	11	11	114428	114438	IR	ycf1	Gene
A	Mono	10	10	114666	114675	IR	ycf1	Gene
ATTT	Tetra	3	12	115822	115833	IR	ycf1-rps15	IGS
A	Mono	14	14	118260	118273	IR	ndhA intron	Intron
TATT	Tetra	3	12	123777	123788	IR	ndhD	Gene
A	Mono	10	10	124065	124074	IR	ndhD-ccsA	IGS
T	Mono	17	17	124100	124116	IR	ndhD-ccsA	IGS
ATA	Tri	4	12	126200	126211	IR	trnL-UAG-ndhF	IGS
AAAT	Tetra	3	12	129227	129238	SSC	ndhF-trnL-UAG	IGS
TTA	Tri	4	12	129487	129498	IR	rpl32-trnL-UAG	IGS
A	Mono	17	17	131583	131599	IR	ccsA-ndhD	IGS
T	Mono	10	10	131625	131634	IR	ccsA-ndhD	IGS
AATA	Tetra	3	12	131911	131922	IR	ndhD intron	Intron
T	Mono	14	14	137426	137439	IR	ndhA intron	Intron
AAAT	Tetra	3	12	139866	139877	IR	rps15-ycf1	IGS
T	Mono	10	10	141024	141033	IR	ycf1 intron	Intron
T	Mono	11	11	141261	141271	IR	ycf1 intron	Intron
T	Mono	10	10	141286	141295	IR	ycf1 intron	Intron
T	Mono	10	10	141310	141319	IR	ycf1 intron	Intron
T	Mono	12	12	141334	141345	IR	ycf1 intron	Intron
T	Mono	13	13	144057	144069	IR	ycf1 intron	Intron
T	Mono	13	13	144600	144612	IR	ycf1 intron	Intron
GTACTA	Hexa	3	18	146500	146517	IR	trnN-GUU-trnR-ACG	IGS
A	Mono	10	10	146695	146704	IR	trnN-GUU-trnR-ACG	IGS
A	Mono	10	10	146998	147007	IR	trnR-ACG-rrn5	IGS
A	Mono	10	10	150913	150922	IR	trnA-UGC intron	Intron
A	Mono	11	11	156223	156233	IR	trnV-GAC-rps7	IGS
A	Mono	13	13	159617	159629	IR	ndhB intron	Intron
AT	Di	6	12	170606	170617	IR	rpl2 intron	Intron

### Sheet: Erigeron uniflorus subsp. unifl
Erigeron uniflorus subsp. uniflorus
Type	Motif_Type	Repeat_Count	Length	Start	End	Region	Location	Location_Type
TCTAG	Penta	3	15	117	131	LSC	trnH-psbA	IGS
TA	Di	5	10	173	182	LSC	trnH-psbA	IGS
A	Mono	11	11	1557	1567	LSC	psbA-trnK	IGS
TTA	Tri	4	12	4821	4832	LSC	trnK-rps16_1	IGS
A	Mono	10	10	6041	6050	LSC	rps16 intron	Intron
A	Mono	10	10	11148	11157	LSC	psbM-trnD-GUC	IGS
TAA	Tri	4	12	12284	12295	LSC	trnE-UUC-rpoB	IGS
AATA	Tetra	3	12	12311	12322	LSC	trnE-UUC-rpoB	IGS
AAAT	Tetra	3	12	12461	12472	LSC	trnE-UUC-rpoB	IGS
T	Mono	13	13	12700	12712	LSC	trnE-UUC-rpoB	IGS
A	Mono	10	10	13387	13396	LSC	rpoB	Gene
A	Mono	10	10	18456	18465	LSC	rpoC1_2	Gene
TA	Di	5	10	18679	18688	LSC	rpoC1_2	Gene
AT	Di	5	10	19677	19686	LSC	rpoC2	Gene
T	Mono	11	11	23236	23246	LSC	rpoC2-rps2	IGS
T	Mono	10	10	26103	26112	LSC	atpI-atpH	IGS
T	Mono	10	10	28051	28060	LSC	atpF_2-atpA	IGS
T	Mono	11	11	29631	29641	LSC	atpA-trnR-UCU	IGS
T	Mono	11	11	29841	29851	LSC	trnR-UCU-trnG-UCC	IGS
A	Mono	12	12	29878	29889	LSC	trnR-UCU-trnG-UCC	IGS
TA	Di	5	10	30999	31008	LSC	trnG-UCC-psbD	IGS
T	Mono	11	11	31176	31186	LSC	trnG-UCC-psbD	IGS
ATTA	Tetra	5	20	31309	31328	LSC	trnG-UCC-psbD	IGS
ATTAAT	Hexa	3	18	31340	31357	LSC	trnG-UCC-psbD	IGS
ATTA	Tetra	4	16	31352	31367	LSC	trnG-UCC-psbD	IGS
ATTA	Tetra	3	12	31371	31382	LSC	trnG-UCC-psbD	IGS
TATAT	Penta	3	15	31929	31943	LSC	trnG-UCC-psbD	IGS
TAA	Tri	4	12	32414	32425	LSC	trnG-UCC-psbD	IGS
TTC	Tri	4	12	34943	34954	LSC	psbC	Gene
T	Mono	11	11	35143	35153	LSC	psbC-trnS-UGA	IGS
AT	Di	5	10	35472	35481	LSC	trnS-UGA-psbZ	IGS
AT	Di	5	10	36147	36156	LSC	psbZ-trnG-UCC	IGS
AT	Di	6	12	36187	36198	LSC	psbZ-trnG-UCC	IGS
A	Mono	10	10	36380	36389	LSC	trnG-UCC-trnfM-CAU	IGS
AT	Di	5	10	42419	42428	LSC	psaA-ycf3_1	IGS
A	Mono	13	13	42437	42449	LSC	psaA-ycf3_1	IGS
TTAT	Tetra	3	12	46335	46346	LSC	rps4-trnT-UGU	IGS
ATT	Tri	4	12	46914	46925	LSC	trnT-UGU-trnL-UAA	IGS
AAAT	Tetra	3	12	47100	47111	LSC	trnT-UGU-trnL-UAA	IGS
T	Mono	12	12	50916	50927	LSC	ndhC-trnV-UAC	IGS
TATT	Tetra	4	16	50963	50978	LSC	ndhC-trnV-UAC	IGS
T	Mono	15	15	51397	51411	LSC	ndhC-trnV-UAC	IGS
AT	Di	5	10	52496	52505	LSC	trnM-CAU-atpE	IGS
T	Mono	15	15	54806	54820	LSC	atpB-rbcL	IGS
AT	Di	7	14	59428	59441	LSC	accD-psaI	IGS
AT	Di	5	10	59457	59466	LSC	accD-psaI	IGS
TA	Di	8	16	59479	59494	LSC	accD-psaI	IGS
TAT	Tri	4	12	59531	59542	LSC	accD-psaI	IGS
T	Mono	13	13	59739	59751	LSC	psaI-ycf4	IGS
TA	Di	5	10	60844	60853	LSC	ycf4-cemA	IGS
ATGAC	Penta	3	15	61005	61019	LSC	ycf4-cemA	IGS
AT	Di	6	12	61335	61346	LSC	ycf4-cemA	IGS
TA	Di	5	10	62353	62362	LSC	cemA-petA	IGS
TA	Di	5	10	68112	68121	LSC	rpl33-rps18	IGS
TATT	Tetra	3	12	68181	68192	LSC	rpl33-rps18	IGS
A	Mono	14	14	68663	68676	LSC	rps18-rpl20	IGS
ATAG	Tetra	3	12	70173	70184	LSC	rpl20-clpP_1	IGS
T	Mono	10	10	70849	70858	LSC	clpP intron	Intron
T	Mono	10	10	71837	71846	LSC	clpP intron	Intron
AAT	Tri	4	12	72411	72422	LSC	clpP_3-psbB	IGS
ATA	Tri	4	12	72477	72488	LSC	clpP_3-psbB	IGS
TTTA	Tetra	3	12	77553	77564	LSC	petD intron	Intron
ATTT	Tetra	4	16	77566	77581	LSC	petD intron	Intron
TA	Di	5	10	77608	77617	LSC	petD intron	Intron
T	Mono	10	10	78646	78655	LSC	rpoA	Gene
T	Mono	10	10	81050	81059	LSC	rps8-rpl14	IGS
AT	Di	5	10	82314	82323	LSC	rpl16 intron	Intron
TTAT	Tetra	3	12	84496	84507	LSC	rpl22-rps19	IGS
AT	Di	6	12	84524	84535	LSC	rpl22-rps19	IGS
A	Mono	11	11	95929	95939	IR	ndhB intron	Intron
A	Mono	10	10	97246	97255	IR	ndhB_2-rps7	IGS
TAT	Tri	4	12	99415	99426	IR	rps7-trnV-GAC	IGS
GAA	Tri	5	15	109676	109690	SSC	ycf1	Gene
GATT	Tetra	3	12	116697	116708	SSC	ndhA intron	Intron
A	Mono	10	10	117083	117092	SSC	ndhA intron	Intron
TAA	Tri	4	12	118686	118697	SSC	ndhI-ndhG	IGS
TA	Di	5	10	119501	119510	SSC	ndhG-ndhE	IGS
T	Mono	10	10	120464	120473	SSC	psaC-ndhD	IGS
TATT	Tetra	3	12	121840	121851	SSC	ndhD	Gene
A	Mono	10	10	122114	122123	SSC	ndhD-ccsA	IGS
T	Mono	11	11	123592	123602	SSC	trnL-UAG-rpl32	IGS
AT	Di	5	10	124586	124595	SSC	rpl32-ndhF	IGS
AATA	Tetra	3	12	125227	125238	SSC	rpl32-ndhF	IGS
TAA	Tri	4	12	137661	137672	IR	trnV-GAC-rps7	IGS
T	Mono	10	10	139834	139843	IR	rps7-ndhB_1	IGS
T	Mono	11	11	141150	141160	IR	ndhB intron	Intron

### Sheet: Hibiscus hamabo
Hibiscus hamabo
Type	Motif_Type	Repeat_Count	Length	Start	End	Region	Location	Location_Type
AT	Di	5	10	1873	1882	LSC	psbA-trnK_uuu_2	IGS
A	Mono	11	11	4588	4598	LSC	trnK_uuu-rps16_1	IGS
T	Mono	11	11	5892	5902	LSC	rps16 intron	Intron
AT	Di	7	14	6831	6844	LSC	rps16_2-trnQ_uug	IGS
T	Mono	11	11	7555	7565	LSC	trnQ_uug-psbK	IGS
A	Mono	15	15	8851	8865	LSC	trnS_gcu-trnG_ucc_2	IGS
T	Mono	12	12	9676	9687	LSC	trnG intron	Intron
T	Mono	11	11	9782	9792	LSC	trnG intron	Intron
T	Mono	10	10	10128	10137	LSC	trnG intron	Intron
A	Mono	10	10	12286	12295	LSC	atpA-atpF_1	IGS
A	Mono	10	10	12322	12331	LSC	atpA-atpF_1	IGS
T	Mono	10	10	12771	12780	LSC	atpF intron	Intron
AATA	Tetra	3	12	13034	13045	LSC	atpF intron	Intron
A	Mono	14	14	13721	13734	LSC	atpF_2-atpH	IGS
T	Mono	11	11	13960	13970	LSC	atpF_2-atpH	IGS
AAT	Tri	4	12	13986	13997	LSC	atpF_2-atpH	IGS
C	Mono	10	10	15113	15122	LSC	atpH-atpI	IGS
T	Mono	10	10	15123	15132	LSC	atpH-atpI	IGS
T	Mono	10	10	17486	17495	LSC	rps2-rpoC2	IGS
T	Mono	11	11	19754	19764	LSC	rpoC2	Gene
AT	Di	5	10	21139	21148	LSC	rpoC2	Gene
T	Mono	11	11	22189	22199	LSC	rpoC1_2	Gene
A	Mono	10	10	23828	23837	LSC	rpoC1 intron	Intron
T	Mono	12	12	27489	27500	LSC	rpoB	Gene
AT	Di	5	10	28581	28590	LSC	rpoB-trnC_gca	IGS
T	Mono	11	11	30533	30543	LSC	petN-psbM	IGS
T	Mono	11	11	30809	30819	LSC	petN-psbM	IGS
A	Mono	13	13	31785	31797	LSC	psbM-trnD_guc	IGS
A	Mono	12	12	32183	32194	LSC	trnD_guc-trnY_gua	IGS
A	Mono	11	11	32417	32427	LSC	trnD_guc-trnY_gua	IGS
T	Mono	11	11	33181	33191	LSC	trnE_uuc-trnT_ggu	IGS
TGAAA	Penta	3	15	34534	34548	LSC	trnT_ggu-psbD	IGS
T	Mono	12	12	34564	34575	LSC	trnT_ggu-psbD	IGS
A	Mono	12	12	38683	38694	LSC	psbZ-trnG_gcc	IGS
ATA	Tri	4	12	38890	38901	LSC	psbZ-trnG_gcc	IGS
TAA	Tri	4	12	39009	39020	LSC	psbZ-trnG_gcc	IGS
ATCT	Tetra	3	12	44676	44687	LSC	psaA-pafI_1	IGS
AATA	Tetra	3	12	45492	45503	LSC	psaA-pafI_1	IGS
T	Mono	10	10	46366	46375	LSC	pafI intron	Intron
CCATA	Penta	3	15	47204	47218	LSC	pafI intron	Intron
AT	Di	5	10	47443	47452	LSC	pafI intron	Intron
AT	Di	5	10	49103	49112	LSC	rps4-trnT_ugu	IGS
A	Mono	10	10	49425	49434	LSC	rps4-trnT_ugu	IGS
ATAA	Tetra	3	12	50625	50636	LSC	trnL intron	Intron
T	Mono	10	10	51295	51304	LSC	trnL_uaa-trnF_gaa	IGS
TTTA	Tetra	3	12	51541	51552	LSC	trnF_gaa-ndhJ	IGS
TATT	Tetra	3	12	54100	54111	LSC	ndhC-trnV_uac_2	IGS
AT	Di	5	10	54237	54246	LSC	ndhC-trnV_uac_2	IGS
T	Mono	11	11	54398	54408	LSC	ndhC-trnV_uac_2	IGS
AT	Di	7	14	55076	55089	LSC	trnV intron	Intron
T	Mono	10	10	58042	58051	LSC	atpB-rbcL	IGS
TTTA	Tetra	4	16	58721	58736	LSC	atpB-rbcL	IGS
AGTT	Tetra	3	12	62899	62910	LSC	accD-psaI	IGS
T	Mono	15	15	63753	63767	LSC	psaI-ycf4	IGS
T	Mono	11	11	64845	64855	LSC	ycf4-cemA	IGS
A	Mono	10	10	65252	65261	LSC	ycf4-cemA	IGS
TC	Di	5	10	65449	65458	LSC	cemA	Gene
T	Mono	11	11	66187	66197	LSC	cemA-petA	IGS
T	Mono	10	10	67885	67894	LSC	petA-psbJ	IGS
A	Mono	14	14	68022	68035	LSC	petA-psbJ	IGS
T	Mono	10	10	68618	68627	LSC	psbJ-psbL	IGS
C	Mono	10	10	71493	71502	LSC	psaJ-rpl33	IGS
A	Mono	12	12	75099	75110	LSC	clpP intron	Intron
A	Mono	12	12	75300	75311	LSC	clpP intron	Intron
T	Mono	10	10	76099	76108	LSC	clpP intron	Intron
A	Mono	10	10	79796	79805	LSC	petB	Gene
T	Mono	15	15	81505	81519	LSC	petD	Gene
A	Mono	10	10	82494	82503	LSC	petD-rpoA	IGS
T	Mono	10	10	84864	84873	LSC	rpl36-rps8	IGS
T	Mono	10	10	104262	104271	IR	rps7-trnV_gac	IGS
TA	Di	5	10	113854	113863	IR	trnR_acg-trnN_guu	IGS
A	Mono	10	10	115796	115805	SSC	ycf1	Gene
A	Mono	11	11	116319	116329	SSC	ycf1	Gene
A	Mono	19	19	117569	117587	SSC	ycf1	Gene
GAAT	Tetra	3	12	118552	118563	SSC	ycf1	Gene
A	Mono	10	10	118729	118738	SSC	ycf1	Gene
ATCA	Tetra	3	12	126617	126628	SSC	ndhE	Gene
TA	Di	6	12	131712	131723	SSC	rpl32-ndhF	IGS
A	Mono	10	10	131804	131813	SSC	rpl32-ndhF	IGS
A	Mono	14	14	131859	131872	SSC	rpl32-ndhF	IGS
TA	Di	5	10	135062	135071	SSC	ndhF-ycf1	IGS
TA	Di	5	10	137084	137093	IR	trnN_guu-trnR_acg	IGS
A	Mono	10	10	146676	146685	IR	trnV_gac-rps7	IGS

### Sheet: Hibiscus mutabilis
Hibiscus mutabilis
Type	Motif_Type	Repeat_Count	Length	Start	End	Region	Location	Location_Type
T	Mono	10	10	1845	1854	LSC	psbA-trnK_uuu_2	IGS
AT	Di	5	10	1900	1909	LSC	psbA-trnK_uuu_2	IGS
A	Mono	10	10	4072	4081	LSC	trnK intron	Intron
A	Mono	11	11	4824	4834	LSC	trnK_uuu-rps16_1	IGS
T	Mono	10	10	5120	5129	LSC	trnK_uuu-rps16_1	IGS
T	Mono	10	10	5903	5912	LSC	rps16 intron	Intron
A	Mono	10	10	5915	5924	LSC	rps16 intron	Intron
AT	Di	5	10	6830	6839	LSC	rps16_2-trnQ_uug	IGS
TTAT	Tetra	3	12	8634	8645	LSC	trnS_gcu-trnS-CGA_2	IGS
T	Mono	13	13	8947	8959	LSC	trnS_gcu-trnS-CGA_2	IGS
T	Mono	10	10	9688	9697	LSC	trnS-CGA intron	Intron
T	Mono	13	13	9792	9804	LSC	trnS-CGA intron	Intron
TAAG	Tetra	3	12	10720	10731	LSC	trnR_ucu-atpA	IGS
AATA	Tetra	3	12	13045	13056	LSC	atpF intron	Intron
A	Mono	13	13	13732	13744	LSC	atpF_2-atpH	IGS
T	Mono	12	12	13756	13767	LSC	atpF_2-atpH	IGS
T	Mono	10	10	13841	13850	LSC	atpF_2-atpH	IGS
T	Mono	11	11	13956	13966	LSC	atpF_2-atpH	IGS
AAT	Tri	4	12	13982	13993	LSC	atpF_2-atpH	IGS
C	Mono	11	11	15135	15145	LSC	atpH-atpI	IGS
T	Mono	10	10	17459	17468	LSC	rps2-rpoC2	IGS
A	Mono	10	10	17473	17482	LSC	rps2-rpoC2	IGS
T	Mono	11	11	19756	19766	LSC	rpoC2	Gene
AT	Di	5	10	21141	21150	LSC	rpoC2	Gene
T	Mono	11	11	22191	22201	LSC	rpoC1_2	Gene
T	Mono	12	12	27496	27507	LSC	rpoB	Gene
A	Mono	11	11	30378	30388	LSC	petN-psbM	IGS
T	Mono	10	10	30806	30815	LSC	petN-psbM	IGS
A	Mono	14	14	31787	31800	LSC	psbM-trnD_guc	IGS
A	Mono	10	10	32186	32195	LSC	trnD_guc-trnY_gua	IGS
A	Mono	10	10	32408	32417	LSC	trnD_guc-trnY_gua	IGS
T	Mono	13	13	33154	33166	LSC	trnE_uuc-trnT_ggu	IGS
TA	Di	5	10	33467	33476	LSC	trnE_uuc-trnT_ggu	IGS
ATTTTG	Hexa	3	18	33889	33906	LSC	trnT_ggu-psbD	IGS
TGAAA	Penta	3	15	34521	34535	LSC	trnT_ggu-psbD	IGS
A	Mono	10	10	34830	34839	LSC	trnT_ggu-psbD	IGS
A	Mono	10	10	38564	38573	LSC	psbZ-trnG_gcc	IGS
TAA	Tri	4	12	38927	38938	LSC	psbZ-trnG_gcc	IGS
ATCT	Tetra	4	16	44595	44610	LSC	psaA-pafI_1	IGS
AT	Di	6	12	47348	47359	LSC	pafI intron	Intron
A	Mono	10	10	47623	47632	LSC	pafI_3-trnS_gga	IGS
A	Mono	12	12	48993	49004	LSC	rps4-trnT_ugu	IGS
A	Mono	11	11	49320	49330	LSC	rps4-trnT_ugu	IGS
A	Mono	12	12	50174	50185	LSC	trnT_ugu-trnL_uaa_2	IGS
AAT	Tri	4	12	50503	50514	LSC	trnL intron	Intron
AT	Di	5	10	51133	51142	LSC	trnL_uaa-trnF_gaa	IGS
T	Mono	10	10	51287	51296	LSC	trnL_uaa-trnF_gaa	IGS
TTTA	Tetra	3	12	51533	51544	LSC	trnF_gaa-ndhJ	IGS
A	Mono	10	10	52809	52818	LSC	ndhJ-ndhK	IGS
TATT	Tetra	4	16	54407	54422	LSC	ndhC-trnV_uac_2	IGS
T	Mono	12	12	54717	54728	LSC	ndhC-trnV_uac_2	IGS
T	Mono	11	11	54730	54740	LSC	ndhC-trnV_uac_2	IGS
T	Mono	11	11	58147	58157	LSC	atpB-rbcL	IGS
AT	Di	5	10	58792	58801	LSC	atpB-rbcL	IGS
AGTT	Tetra	3	12	62926	62937	LSC	accD-psaI	IGS
TC	Di	5	10	65395	65404	LSC	cemA	Gene
T	Mono	10	10	67381	67390	LSC	petA-psbJ	IGS
A	Mono	10	10	67845	67854	LSC	petA-psbJ	IGS
AT	Di	5	10	68017	68026	LSC	petA-psbJ	IGS
AT	Di	5	10	68030	68039	LSC	petA-psbJ	IGS
A	Mono	11	11	69677	69687	LSC	psbE-petL	IGS
T	Mono	12	12	70512	70523	LSC	petG-trnW_cca	IGS
T	Mono	10	10	71786	71795	LSC	psaJ-rpl33	IGS
AATA	Tetra	3	12	72338	72349	LSC	rpl33-rps18	IGS
T	Mono	12	12	74843	74854	LSC	clpP intron	Intron
T	Mono	10	10	74933	74942	LSC	clpP intron	Intron
T	Mono	12	12	75036	75047	LSC	clpP intron	Intron
A	Mono	10	10	75243	75252	LSC	clpP intron	Intron
T	Mono	10	10	81528	81537	LSC	petD	Gene
A	Mono	11	11	82516	82526	LSC	petD-rpoA	IGS
T	Mono	12	12	82649	82660	LSC	petD-rpoA	IGS
T	Mono	11	11	84898	84908	LSC	rpl36-rps8	IGS
T	Mono	12	12	85407	85418	LSC	rps8-rpl14	IGS
T	Mono	12	12	85965	85976	LSC	rpl14-rpl16_1	IGS
A	Mono	10	10	86496	86505	LSC	rpl16 intron	Intron
AT	Di	5	10	86638	86647	LSC	rpl16 intron	Intron
T	Mono	10	10	104060	104069	IR	rps7-trnV_gac	IGS
T	Mono	13	13	104088	104100	IR	rps7-trnV_gac	IGS
A	Mono	10	10	115629	115638	IR	ycf1	Gene
A	Mono	11	11	116152	116162	SSC	ycf1	Gene
A	Mono	19	19	117417	117435	SSC	ycf1	Gene
GAAT	Tetra	3	12	118400	118411	SSC	ycf1	Gene
A	Mono	10	10	118577	118586	SSC	ycf1	Gene
T	Mono	10	10	123675	123684	SSC	ndhA intron	Intron
ATCA	Tetra	3	12	126494	126505	SSC	ndhE	Gene
TTAAGT	Hexa	3	18	128767	128784	SSC	ndhD-ccsA	IGS
T	Mono	12	12	129669	129680	SSC	ccsA	Gene
ATT	Tri	4	12	131049	131060	SSC	trnL_uag-rpl32	IGS
A	Mono	11	11	131159	131169	SSC	trnL_uag-rpl32	IGS
TA	Di	5	10	131543	131552	SSC	rpl32-ndhF	IGS
A	Mono	10	10	131631	131640	SSC	rpl32-ndhF	IGS
A	Mono	13	13	131687	131699	SSC	rpl32-ndhF	IGS
T	Mono	10	10	134595	134604	IR	ycf1 intron	Intron
A	Mono	13	13	146133	146145	IR	trnV_gac-rps7	IGS
A	Mono	10	10	146164	146173	IR	trnV_gac-rps7	IGS

### Sheet: Hibiscus tiliaceus
Hibiscus tiliaceus
Type	Motif_Type	Repeat_Count	Length	Start	End	Region	Location	Location_Type
AT	Di	5	10	1961	1970	LSC	psbA-trnK-UUU_2	IGS
A	Mono	11	11	4676	4686	LSC	trnK-UUU-rps16_1	IGS
T	Mono	11	11	5980	5990	LSC	rps16 intron	Intron
AT	Di	6	12	6919	6930	LSC	rps16_2-trnQ-UUG	IGS
T	Mono	11	11	7643	7653	LSC	trnQ-UUG-psbK	IGS
TTA	Tri	4	12	8797	8808	LSC	trnS-GCU-trnG-UCC_2	IGS
A	Mono	15	15	8949	8963	LSC	trnS-GCU-trnG-UCC_2	IGS
T	Mono	12	12	9774	9785	LSC	trnG-UCC intron	Intron
T	Mono	11	11	9880	9890	LSC	trnG-UCC intron	Intron
T	Mono	10	10	10226	10235	LSC	trnG-UCC intron	Intron
A	Mono	10	10	12384	12393	LSC	atpA-atpF_1	IGS
A	Mono	10	10	12420	12429	LSC	atpA-atpF_1	IGS
T	Mono	10	10	12869	12878	LSC	atpF intron	Intron
AATA	Tetra	3	12	13132	13143	LSC	atpF intron	Intron
A	Mono	14	14	13819	13832	LSC	atpF_2-atpH	IGS
T	Mono	11	11	14058	14068	LSC	atpF_2-atpH	IGS
AAT	Tri	4	12	14084	14095	LSC	atpF_2-atpH	IGS
C	Mono	12	12	15211	15222	LSC	atpH-atpI	IGS
T	Mono	10	10	17585	17594	LSC	rps2-rpoC2	IGS
T	Mono	11	11	19853	19863	LSC	rpoC2	Gene
AT	Di	5	10	21238	21247	LSC	rpoC2	Gene
T	Mono	11	11	22288	22298	LSC	rpoC1_2	Gene
A	Mono	10	10	23927	23936	LSC	rpoC1 intron	Intron
T	Mono	12	12	27592	27603	LSC	rpoB	Gene
AT	Di	5	10	28684	28693	LSC	rpoB-trnC-GCA	IGS
T	Mono	11	11	30636	30646	LSC	petN-psbM	IGS
T	Mono	11	11	30912	30922	LSC	petN-psbM	IGS
A	Mono	14	14	31888	31901	LSC	psbM-trnD-GUC	IGS
A	Mono	12	12	32287	32298	LSC	trnD-GUC-trnY-GUA	IGS
A	Mono	11	11	32521	32531	LSC	trnD-GUC-trnY-GUA	IGS
T	Mono	11	11	33285	33295	LSC	trnE-UUC-trnT-GGU	IGS
TGAAA	Penta	3	15	34638	34652	LSC	trnT-GGU-psbD	IGS
T	Mono	12	12	34668	34679	LSC	trnT-GGU-psbD	IGS
A	Mono	12	12	38786	38797	LSC	psbZ-trnG-GCC	IGS
ATA	Tri	4	12	38993	39004	LSC	psbZ-trnG-GCC	IGS
TAA	Tri	4	12	39112	39123	LSC	psbZ-trnG-GCC	IGS
ATCT	Tetra	3	12	44779	44790	LSC	psaA-pafI_1	IGS
AATA	Tetra	3	12	45595	45606	LSC	psaA-pafI_1	IGS
T	Mono	10	10	46469	46478	LSC	pafI intron	Intron
CCATA	Penta	3	15	47307	47321	LSC	pafI intron	Intron
AT	Di	5	10	47546	47555	LSC	pafI intron	Intron
AT	Di	5	10	49206	49215	LSC	rps4-trnT-UGU	IGS
A	Mono	10	10	49530	49539	LSC	rps4-trnT-UGU	IGS
ATAA	Tetra	3	12	50730	50741	LSC	trnL-UAA intron	Intron
T	Mono	10	10	51400	51409	LSC	trnL-UAA-trnF-GAA	IGS
TTTA	Tetra	3	12	51646	51657	LSC	trnF-GAA-ndhJ	IGS
TATT	Tetra	3	12	54205	54216	LSC	ndhC-trnV-UAC_2	IGS
AT	Di	5	10	54342	54351	LSC	ndhC-trnV-UAC_2	IGS
T	Mono	11	11	54503	54513	LSC	ndhC-trnV-UAC_2	IGS
AT	Di	7	14	55181	55194	LSC	trnV-UAC intron	Intron
T	Mono	10	10	58147	58156	LSC	atpB-rbcL	IGS
TTTA	Tetra	4	16	58826	58841	LSC	atpB-rbcL	IGS
AGTT	Tetra	3	12	63014	63025	LSC	accD-psaI	IGS
T	Mono	15	15	63868	63882	LSC	psaI-ycf4	IGS
T	Mono	11	11	64960	64970	LSC	ycf4-cemA	IGS
A	Mono	10	10	65367	65376	LSC	ycf4-cemA	IGS
TC	Di	5	10	65564	65573	LSC	cemA	Gene
T	Mono	11	11	66302	66312	LSC	cemA-petA	IGS
T	Mono	10	10	68000	68009	LSC	petA-psbJ	IGS
A	Mono	14	14	68137	68150	LSC	petA-psbJ	IGS
T	Mono	10	10	68733	68742	LSC	psbJ-psbL	IGS
C	Mono	10	10	71608	71617	LSC	psaJ-rpl33	IGS
TA	Di	5	10	72355	72364	LSC	rpl33-rps18	IGS
A	Mono	12	12	75214	75225	LSC	clpP intron	Intron
A	Mono	11	11	75415	75425	LSC	clpP intron	Intron
T	Mono	10	10	76213	76222	LSC	clpP intron	Intron
A	Mono	10	10	79910	79919	LSC	petB	Gene
T	Mono	15	15	81619	81633	LSC	petD	Gene
A	Mono	10	10	82608	82617	LSC	petD-rpoA	IGS
T	Mono	10	10	84978	84987	LSC	rpl36-rps8	IGS
T	Mono	10	10	104385	104394	IR	rps7-trnV-GAC	IGS
TA	Di	5	10	113977	113986	IR	trnR-ACG-trnN-GUU	IGS
A	Mono	10	10	115919	115928	SSC	ycf1	Gene
A	Mono	11	11	116442	116452	SSC	ycf1	Gene
A	Mono	19	19	117692	117710	SSC	ycf1	Gene
GAAT	Tetra	3	12	118675	118686	SSC	ycf1	Gene
A	Mono	10	10	118852	118861	SSC	ycf1	Gene
ATCA	Tetra	3	12	126740	126751	SSC	ndhE	Gene
TA	Di	6	12	131835	131846	SSC	rpl32-ndhF	IGS
A	Mono	10	10	131927	131936	SSC	rpl32-ndhF	IGS
A	Mono	14	14	131982	131995	SSC	rpl32-ndhF	IGS
TA	Di	5	10	137209	137218	IR	trnN-GUU-trnR-ACG	IGS
A	Mono	10	10	146801	146810	IR	trnV-GAC-rps7	IGS

### Sheet: Pentatropis nivalis
Pentatropis nivalis
Type	Motif_Type	Repeat_Count	Length	Start	End	Region	Location	Location_Type
T	Mono	10	10	4723	4732	LSC	trnK-UUU-rps16_1	IGS
A	Mono	11	11	5401	5411	LSC	rps16 intron	Intron
A	Mono	10	10	7218	7227	LSC	rps16_2-trnQ-UUG	IGS
T	Mono	10	10	7681	7690	LSC	trnQ-UUG-psbK	IGS
A	Mono	11	11	8465	8475	LSC	psbI-trnS-GCU	IGS
A	Mono	10	10	8481	8490	LSC	psbI-trnS-GCU	IGS
T	Mono	10	10	9707	9716	LSC	trnG-UCC intron	Intron
T	Mono	13	13	9881	9893	LSC	trnG-UCC-trnR-UCU	IGS
T	Mono	11	11	10034	10044	LSC	trnR-UCU-atpA	IGS
A	Mono	20	20	11736	11755	LSC	atpA-atpF_1	IGS
T	Mono	12	12	14205	14216	LSC	atpH-atpI	IGS
T	Mono	11	11	14394	14404	LSC	atpH-atpI	IGS
A	Mono	10	10	15497	15506	LSC	atpI-rps2	IGS
TA	Di	6	12	18193	18204	LSC	rps2-rpoC2	IGS
GA	Di	5	10	18501	18510	LSC	rps2-rpoC2	IGS
ATTA	Tetra	4	16	19562	19577	LSC	rps2-rpoC2	IGS
CTT	Tri	4	12	19983	19994	LSC	rps2-rpoC2	IGS
T	Mono	11	11	23291	23301	LSC	rpoC2	Gene
AT	Di	5	10	24646	24655	LSC	rpoC2	Gene
TAT	Tri	5	15	31965	31979	LSC	rpoB-trnC-GCA	IGS
ATTA	Tetra	3	12	35172	35183	LSC	petN-trnD-GUC	IGS
A	Mono	10	10	36052	36061	LSC	psbM-trnD-GUC	IGS
TA	Di	5	10	37332	37341	LSC	trnE-UUC-trnT-GGU	IGS
AT	Di	5	10	37414	37423	LSC	trnE-UUC-trnT-GGU	IGS
TTC	Tri	4	12	40966	40977	LSC	psbC	Gene
T	Mono	11	11	41190	41200	LSC	psbC-trnS-UGA	IGS
A	Mono	10	10	41570	41579	LSC	trnS-UGA-psbZ	IGS
CTTT	Tetra	3	12	49465	49476	LSC	ycf3 intron	Intron
T	Mono	13	13	50367	50379	LSC	ycf3 intron	Intron
TTAT	Tetra	4	16	52143	52158	LSC	rps4-trnT-UGU	IGS
TAGT	Tetra	3	12	52841	52852	LSC	trnT-UGU-trnL-UAA	IGS
TA	Di	8	16	53112	53127	LSC	trnT-UGU-trnL-UAA	IGS
T	Mono	11	11	54889	54899	LSC	trnF-GAA-ndhJ	IGS
T	Mono	14	14	56979	56992	LSC	ndhC-trnV-UAC	IGS
TTAA	Tetra	3	12	57001	57012	LSC	ndhC-trnV-UAC	IGS
A	Mono	10	10	57159	57168	LSC	ndhC-trnV-UAC	IGS
TATT	Tetra	4	16	57258	57273	LSC	ndhC-trnV-UAC	IGS
T	Mono	10	10	57408	57417	LSC	ndhC-trnV-UAC	IGS
T	Mono	10	10	58170	58179	LSC	trnV-UAC intron	Intron
T	Mono	10	10	58229	58238	LSC	trnV-UAC intron	Intron
T	Mono	12	12	61477	61488	LSC	atpB-rbcL	IGS
AT	Di	5	10	61624	61633	LSC	atpB-rbcL	IGS
T	Mono	15	15	63338	63352	LSC	rbcL-accD	IGS
A	Mono	11	11	63366	63376	LSC	rbcL-accD	IGS
T	Mono	10	10	63704	63713	LSC	rbcL-accD	IGS
T	Mono	14	14	66435	66448	LSC	psaI-ycf4	IGS
A	Mono	11	11	67407	67417	LSC	psaI-cemA	IGS
ATT	Tri	4	12	67685	67696	LSC	ycf4-cemA	IGS
T	Mono	10	10	67728	67737	LSC	ycf4-cemA	IGS
CAATG	Penta	3	15	71693	71707	LSC	psbE-petL	IGS
T	Mono	14	14	71793	71806	LSC	psbE-petL	IGS
A	Mono	20	20	72037	72056	LSC	psbE-petL	IGS
T	Mono	11	11	73430	73440	LSC	trnP-UGG-psaJ	IGS
A	Mono	10	10	74045	74054	LSC	psaJ-rpl33	IGS
T	Mono	10	10	74248	74257	LSC	psaJ-rpl33	IGS
TTC	Tri	4	12	74350	74361	LSC	psaJ-rpl33	IGS
A	Mono	13	13	75218	75230	LSC	rps18-rpl20	IGS
TTTA	Tetra	3	12	76238	76249	LSC	rpl20-clpP_1	IGS
TTAT	Tetra	4	16	76250	76265	LSC	rpl20-clpP_1	IGS
T	Mono	20	20	76532	76551	LSC	rpl20-clpP_1	IGS
ATTA	Tetra	4	16	77491	77506	LSC	clpP intron	Intron
T	Mono	10	10	77519	77528	LSC	clpP intron	Intron
A	Mono	14	14	78394	78407	LSC	clpP intron	Intron
T	Mono	17	17	87670	87686	LSC	rps8-rpl14	IGS
T	Mono	10	10	88247	88256	LSC	rpl14-rpl16_1	IGS
TTAA	Tetra	3	12	88822	88833	LSC	rpl16 intron	Intron
A	Mono	11	11	89103	89113	LSC	rpl16 intron	Intron
T	Mono	16	16	89955	89970	LSC	rpl16_2-rps3	IGS
T	Mono	11	11	91092	91102	LSC	rpl22	Gene
CTATTA	Hexa	3	18	99016	99033	IR	ycf2	Gene
GA	Di	5	10	99449	99458	IR	ycf2	Gene
A	Mono	14	14	110641	110654	IR	trnA-UGC-rrn23	IGS
T	Mono	10	10	116512	116521	SSC	ycf1-ndhF	IGS
TTTA	Tetra	3	12	118970	118981	SSC	ndhF-rpl32	IGS
T	Mono	12	12	119080	119091	SSC	ndhF-rpl32	IGS
T	Mono	10	10	119170	119179	SSC	ndhF-rpl32	IGS
ATT	Tri	4	12	119180	119191	SSC	ndhF-rpl32	IGS
T	Mono	11	11	119384	119394	SSC	ndhF-rpl32	IGS
T	Mono	11	11	120005	120015	SSC	rpl32-trnL-UAG	IGS
TA	Di	5	10	120198	120207	SSC	rpl32-trnL-UAG	IGS
A	Mono	11	11	120522	120532	SSC	rpl32-trnL-UAG	IGS
A	Mono	11	11	123567	123577	SSC	ndhD-psaC	IGS
A	Mono	11	11	125084	125094	SSC	ndhG-ndhI	IGS
A	Mono	13	13	125257	125269	SSC	ndhG-ndhI	IGS
AT	Di	5	10	125456	125465	SSC	ndhG-ndhI	IGS
TGAATT	Hexa	3	18	125507	125524	SSC	ndhG-ndhI	IGS
T	Mono	10	10	129675	129684	SSC	rps15	Gene
GTACCG	Hexa	3	18	130994	131011	SSC	ycf1	Gene
T	Mono	10	10	131058	131067	SSC	ycf1	Gene
CATT	Tetra	3	12	132046	132057	SSC	ycf1	Gene
T	Mono	12	12	132629	132640	SSC	ycf1	Gene
T	Mono	13	13	133804	133816	SSC	ycf1	Gene
T	Mono	10	10	133855	133864	SSC	ycf1	Gene
CGATTC	Hexa	3	18	133983	134000	SSC	ycf1	Gene
TCTTT	Penta	3	15	134553	134567	SSC	ycf1	Gene
T	Mono	22	22	135482	135503	SSC	ycf1	Gene
T	Mono	14	14	135505	135518	SSC	ycf1	Gene
TCT	Tri	4	12	135679	135690	SSC	ycf1	Gene
T	Mono	14	14	141349	141362	IR	rrn23-trnA-UGC	IGS
TC	Di	5	10	152545	152554	IR	ycf2 intron	Intron
TAATAG	Hexa	3	18	152970	152987	IR	ycf2 intron	Intron

### Sheet: Trollius acaulis
Trollius acaulis
Type	Motif_Type	Repeat_Count	Length	Start	End	Region	Location	Location_Type
A	Mono	10	10	134	143	LSC	trnH-GUG-psbA	IGS
GAA	Tri	4	12	2059	2070	LSC	trnK-UUU intron	Intron
ATCT	Tetra	3	12	3476	3487	LSC	trnK-UUU intron	Intron
T	Mono	10	10	4447	4456	LSC	trnK-UUU-rps16_1	IGS
A	Mono	10	10	6448	6457	LSC	rps16_2-trnQ-UUG	IGS
A	Mono	10	10	8025	8034	LSC	psbK-psbI	IGS
A	Mono	10	10	8511	8520	LSC	psbK-trnS-GCU	IGS
AT	Di	7	14	9170	9183	LSC	trnS-GCU-trnG-UCC	IGS
A	Mono	11	11	9641	9651	LSC	trnG-UCC intron	Intron
T	Mono	10	10	9784	9793	LSC	trnG-UCC intron	Intron
T	Mono	13	13	12869	12881	LSC	atpF intron	Intron
T	Mono	12	12	17051	17062	LSC	rps2-rpoC2	IGS
T	Mono	14	14	19136	19149	LSC	rpoC2	Gene
AT	Di	5	10	20510	20519	LSC	rpoC2	Gene
T	Mono	10	10	26844	26853	LSC	rpoB	Gene
A	Mono	11	11	27505	27515	LSC	rpoB-trnC-GCA	IGS
T	Mono	10	10	27947	27956	LSC	rpoB-trnC-GCA	IGS
T	Mono	11	11	28350	28360	LSC	rpoB-trnC-GCA	IGS
TA	Di	5	10	33601	33610	LSC	trnE-UUC-trnT-GGU	IGS
ACC	Tri	4	12	42828	42839	LSC	psaA	Gene
T	Mono	11	11	45311	45321	LSC	ycf3 intron	Intron
TA	Di	5	10	49055	49064	LSC	rps4-trnT-UGU	IGS
T	Mono	10	10	49564	49573	LSC	trnT-UGU-trnL-UAA	IGS
T	Mono	10	10	51144	51153	LSC	trnL-UAA intron	Intron
T	Mono	10	10	51444	51453	LSC	trnL-UAA-trnF-GAA	IGS
AT	Di	5	10	52059	52068	LSC	trnF-GAA-ndhJ	IGS
TGTA	Tetra	3	12	55279	55290	LSC	ndhC-trnV-UAC	IGS
A	Mono	10	10	58733	58742	LSC	atpB-rbcL	IGS
AT	Di	6	12	67672	67683	LSC	petA-psbJ	IGS
TA	Di	5	10	70982	70991	LSC	trnP-UGG-psaJ	IGS
T	Mono	10	10	73938	73947	LSC	rpl20-clpP_1	IGS
T	Mono	12	12	74677	74688	LSC	clpP intron	Intron
A	Mono	11	11	75467	75477	LSC	clpP intron	Intron
ACAAA	Penta	3	15	84215	84229	LSC	infA-rps8	IGS
TTTC	Tetra	3	12	86481	86492	LSC	rpl16 intron	Intron
T	Mono	13	13	88440	88452	IR	rps19-rpl2_1	IGS
A	Mono	11	11	100080	100090	IR	ndhB intron	Intron
T	Mono	12	12	114917	114928	IR	trnN-GUU-ndhF	IGS
T	Mono	14	14	114948	114961	SSC	ycf1-ndhF	IGS
T	Mono	15	15	115812	115826	SSC	ndhF	Gene
A	Mono	10	10	117360	117369	SSC	ndhF-rpl32	IGS
TA	Di	5	10	118065	118074	SSC	ndhF-rpl32	IGS
AT	Di	5	10	118093	118102	SSC	ndhF-rpl32	IGS
T	Mono	10	10	118836	118845	SSC	rpl32-trnL-UAG	IGS
AAT	Tri	4	12	122412	122423	SSC	ndhD	Gene
ACTT	Tetra	3	12	126162	126173	SSC	ndhA intron	Intron
TC	Di	5	10	127896	127905	SSC	ndhH	Gene
T	Mono	10	10	128844	128853	SSC	rps15-ycf1	IGS
T	Mono	10	10	128876	128885	SSC	rps15-ycf1	IGS
T	Mono	10	10	130484	130493	SSC	ycf1	Gene
TAAT	Tetra	3	12	130542	130553	SSC	ycf1	Gene
T	Mono	11	11	131059	131069	SSC	ycf1	Gene
A	Mono	11	11	132277	132287	SSC	ycf1	Gene
T	Mono	10	10	132653	132662	SSC	ycf1	Gene
T	Mono	11	11	148211	148221	IR	ndhB intron	Intron
A	Mono	13	13	159849	159861	IR	rpl2_2-rps19	IGS
