## Supplementary material for "CGAS (Chloroplast Genome Analysis Suite): An Automated Python Pipeline for Comprehensive Comparative Chloroplast Genomics": Table S13

#Table S13: R-compatible nucleotide diversity data of non-coding regions.
Region	Value
trnH-GUG	0.00000
psbA	0.00377
trnK-UUU	0.00000
matK	0.00572
rps16	0.00250
trnQ-UUG	0.00926
psbK	0.00358
psbI	0.00601
trnS-GCU	0.00000
trnR-UCU	0.00000
atpA	0.00394
atpF	0.00120
atpH	0.00542
atpI	0.00358
rps2	0.00656
rpoC2	0.00398
rpoC1	0.00292
rpoB	0.00314
trnC-GCA	0.00000
petN	0.00000
psbM	0.01270
trnD-GUC	0.00000
trnY-GUA	0.00000
trnE-UUC	0.00000
trnT-GGU	0.00000
psbD	0.00314
psbC	0.00188
trnS-UGA	0.00000
psbZ	0.00000
trnG-GCC	0.00000
trnF	0.00000
rps14	0.00440
psaB	0.00484
psaA	0.00325
ycf3	0.00263
trnS-GGA	0.00000
rps4	0.00110
trnT-UGU	0.00913
trnL-UAA	0.00823
trnF-GAA	0.00000
ndhJ	0.00280
ndhK	0.00197
ndhC	0.00367
trnV-UAC	0.00000
trnM-CAU	0.00000
atpE	0.00332
atpB	0.00802
rbcL	0.00511
accD	0.00496
psaI	0.01170
ycf4	0.00240
cemA	0.00386
petA	0.00277
psbJ	0.00000
psbL	0.00000
psbF	0.00556
psbE	0.00000
petL	0.00000
petG	0.00585
trnW-CCA	0.00000
trnP-UGG	0.00000
psaJ	0.00000
rpl33	0.00644
rps18	0.01089
rpl20	0.00393
rps12	0.00000
clpP	0.00677
psbB	0.00306
psbT	0.00000
psbN	0.00000
psbH	0.00300
petB	0.00617
petD	0.00207
rpoA	0.00474
rps11	0.00639
rpl36	0.00000
rps8	0.00165
rpl14	0.00542
rpl16	0.00654
rps3	0.00710
rpl22	0.01754
rps19	0.00717
rpl2	0.00687
rpl23	0.00378
trnI-CAU	0.00000
ycf2	0.00069
trnL-CAA	0.00000
ndhB	0.00070
rps7	0.00000
trnV-GAC	0.00000
rrn16	0.00143
trnI-GAU	0.00000
trnA-UGC	0.00000
rrn23	0.00076
rrn4.5	0.00000
rrn5	0.00000
trnR-ACG	0.00000
trnN-GUU	0.16667
ycf1	0.01066
rps15	0.00244
ndhH	0.00338
ndhA	0.00305
ndhI	0.00397
ndhG	0.00753
ndhE	0.00436
psaC	0.00271
ndhD	0.00355
ccsA	0.00612
trnL-UAG	0.00000
rpl32	0.00808
ndhF	0.00879
trnG-UCC	0.00000
