## Supplementary material for "CGAS (Chloroplast Genome Analysis Suite): An Automated Python Pipeline for Comprehensive Comparative Chloroplast Genomics": Table S14

# Table S14: R-compatible nucleotide diversity data of non-coding regions
Region	Value
trnH-GUG-psbA	0.01909
psbA-trnK-UUU	0.01655
trnK-UUU intron1	0.00994
matK-rps16	0.01430
rps16 intron1	0.01085
rps16-trnQ-UUG	0.01802
trnQ-UUG-psbK	0.00557
psbK-psbI	0.01835
psbI-trnS-GCU	0.00000
trnR-UCU-atpA	0.04264
atpA-atpF	0.03922
atpF intron1	0.00417
atpF-atpH	0.01681
atpH-atpI	0.01023
atpI-rps2	0.00595
rps2-rpoC2	0.00259
rpoC2-rpoC1	0.00399
rpoC1 intron1	0.00694
rpoC1-rpoB	0.00000
rpoB-trnC-GCA	0.00831
trnC-GCA-petN	0.01862
petN-psbM	0.00697
psbM-trnD-GUC	0.01339
trnD-GUC-trnY-GUA	0.00545
trnY-GUA-trnE-UUC	0.00000
trnE-UUC-trnT-GGU	0.01115
trnT-GGU-psbD	0.00364
psbC-trnS-UGA	0.00000
trnS-UGA-psbZ	0.01058
psbZ-trnG-GCC	0.03726
trnG-GCC-trnF	0.00000
trnF-rps14	0.01720
rps14-psaB	0.00000
psaB-psaA	0.00000
psaA-ycf3	0.02225
ycf3 intron1	0.00424
ycf3 intron2	0.00693
ycf3-trnS-GGA	0.00694
trnS-GGA-rps4	0.00667
rps4-trnT-UGU	0.02840
trnT-UGU-trnL-UAA	0.02286
trnL-UAA intron1	0.00730
trnL-UAA-trnF-GAA	0.00848
trnF-GAA-ndhJ	0.01747
ndhJ-ndhK	0.01975
ndhK-ndhC	0.01111
ndhC-trnV-UAC	0.02547
trnV-UAC intron1	0.00889
trnV-UAC-trnM-CAU	0.00000
trnM-CAU-atpE	0.01401
atpB-rbcL	0.03475
rbcL-accD	0.00639
accD-psaI	0.01339
psaI-ycf4	0.00439
ycf4-cemA	0.00890
cemA-petA	0.01190
petA-psbJ	0.02267
psbJ-psbL	0.00476
psbL-psbF	0.00000
psbE-petL	0.01063
petL-petG	0.00357
petG-trnW-CCA	0.01709
trnW-CCA-trnP-UGG	0.00000
trnP-UGG-psaJ	0.00556
psaJ-rpl33	0.00693
rpl33-rps18	0.03393
rps18-rpl20	0.01125
rpl20-rps12	0.00355
clpP intron1	0.01098
clpP intron2	0.00440
clpP-psbB	0.00485
psbB-psbT	0.00709
psbT-psbN	0.01026
psbN-psbH	0.00000
psbH-petB	0.01575
petB intron1	0.01089
petB-petD	0.00485
petD intron1	0.01091
petD-rpoA	0.02789
rpoA-rps11	0.00000
rps11-rpl36	0.00939
rpl36-rps8	0.01012
rps8-rpl14	0.00000
rpl14-rpl16	0.00000
rpl16 intron1	0.01062
rpl16-rps3	0.00780
rps3-rpl22	0.00000
rpl22-rps19	0.00000
rps19-rpl2	0.10345
rpl2 intron1	0.00000
rpl2-rpl23	0.00000
rpl23-trnI-CAU	0.00823
trnI-CAU-ycf2	0.00000
ycf2-trnL-CAA	0.00344
trnL-CAA-ndhB	0.00110
ndhB intron1	0.00000
ndhB-rps7	0.00414
rps7-trnV-GAC	0.00168
rps12 intron3	0.00000
trnV-GAC-rrn16	0.00000
rrn16-trnI-GAU	0.00228
trnI-GAU intron1	0.00056
trnI-GAU-trnA-UGC	0.00000
trnA-UGC intron1	0.00135
trnA-UGC-rrn23	0.00000
rrn23-rrn4.5	0.00000
rrn4.5-rrn5	0.00000
rrn5-trnR-ACG	0.00000
trnR-ACG-trnN-GUU	0.00724
trnN-GUU-ycf1	0.00421
ycf1-rps15	0.02151
rps15-ndhH	0.00000
ndhA intron1	0.00717
ndhA-ndhI	0.00813
ndhI-ndhG	0.01282
ndhG-ndhE	0.01456
ndhE-psaC	0.01302
psaC-ndhD	0.00000
ndhD-ccsA	0.03632
ccsA-trnL-UAG	0.00680
trnL-UAG-rpl32	0.02312
rpl32-ndhF	0.05518
ndhF-trnN-GUU	0.03724
trnN-GUU-trnR-ACG	0.37006
trnR-ACG-rrn5	0.00000
rrn5-rrn4.5	0.00000
rrn4.5-rrn23	0.00000
rrn23-trnA-UGC	0.00000
trnA-UGC-trnI-GAU	0.00000
trnI-GAU-rrn16	0.00228
rrn16-trnV-GAC	0.00000
trnV-GAC-rps7	0.00168
rps12 intron5	0.00000
rps7-ndhB	0.00414
ndhB-trnL-CAA	0.00110
trnL-CAA-ycf2	0.00344
ycf2-trnI-CAU	0.00000
trnI-CAU-rpl23	0.00823
rpl23-rpl2	0.00000
trnG-UCC intron1	0.00000
trnS-GCU-trnG-UCC	0.00117
trnG-UCC-trnR-UCU	0.00000
