## Supplementary Date File 3 for "CGAS (Chloroplast Genome Analysis Suite): An Automated Python Pipeline for Comprehensive Comparative Chloroplast Genomics": Abelmoschus manihot_AminoAcid.xlsx

### Sheet: AA_Composition
AA_Code	Amino_Acid	Percentage
A	Alanine	5.3986
R	Arginine	6.1312
N	Asparagine	4.8689
D	Aspartate	4.11
C	Cysteine	1.1496
Q	Glutamine	3.5728
E	Glutamate	5.2333
G	Glycine	6.9427
H	Histidine	2.4382
I	Isoleucine	8.6333
L	Leucine	10.5342
K	Lysine	5.4099
M	Methionine	2.2954
F	Phenylalanine	5.624
P	Proline	4.1062
S	Serine	7.6677
T	Threonine	5.0605
W	Tryptophan	1.7432
Y	Tyrosine	3.7343
V	Valine	5.346

### Sheet: Summary
Metric	Value
Organism	Abelmoschus manihot
Total CDS sequences	87
Total amino acids	26618
Number of AA types	20
