## Supplementary Date File 3 for "CGAS (Chloroplast Genome Analysis Suite): An Automated Python Pipeline for Comprehensive Comparative Chloroplast Genomics": Abelmoschus manihot_RSCU.xlsx

### Sheet: RSCU_Analysis
AA	Amino_Acid	Codon	Count	RSCU
Ala	Alanine	GCT	631	1.7564
		GCC	238	0.6625
		GCA	383	1.0661
		GCG	185	0.515
Arg	Arginine	CGT	349	1.2831
		CGC	128	0.4706
		CGA	378	1.3897
		CGG	107	0.3934
		AGA	482	1.7721
		AGG	188	0.6912
Asn	Asparagine	AAT	988	1.5247
		AAC	308	0.4753
Asp	Aspartate	GAT	876	1.6015
		GAC	218	0.3985
Cys	Cysteine	TGT	228	1.4902
		TGC	78	0.5098
Gln	Glutamine	CAA	729	1.5331
		CAG	222	0.4669
Glu	Glutamate	GAA	1032	1.4817
		GAG	361	0.5183
Gly	Glycine	GGT	588	1.2727
		GGC	195	0.4221
		GGA	728	1.5758
		GGG	337	0.7294
His	Histidine	CAT	485	1.4946
		CAC	164	0.5054
Ile	Isoleucine	ATT	1126	1.47
		ATC	453	0.5914
		ATA	719	0.9386
Leu	Leucine	TTA	865	1.8509
		TTG	580	1.2411
		CTT	584	1.2496
		CTC	190	0.4066
		CTA	401	0.8581
		CTG	184	0.3937
Lys	Lysine	AAA	1073	1.4903
		AAG	367	0.5097
Met	Methionine	ATG	611	1
Phe	Phenylalanine	TTT	969	1.2946
		TTC	528	0.7054
Pro	Proline	CCT	428	1.5663
		CCC	205	0.7502
		CCA	309	1.1308
		CCG	151	0.5526
Ser	Serine	TCT	585	1.7197
		TCC	326	0.9584
		TCA	431	1.267
		TCG	182	0.535
		AGT	394	1.1583
		AGC	123	0.3616
Thr	Threonine	ACT	517	1.5353
		ACC	258	0.7661
		ACA	406	1.2056
		ACG	166	0.4929
Trp	Tryptophan	TGG	464	1
Tyr	Tyrosine	TAT	791	1.5915
		TAC	203	0.4085
Val	Valine	GTT	511	1.4364
		GTC	181	0.5088
		GTA	532	1.4954
		GTG	199	0.5594
Stop	Stop	TAA	51	1.7586
		TAG	18	0.6207
		TGA	18	0.6207

### Sheet: Summary
Metric	Value
Total CDS sequences	87
Total codons analyzed	26705
Standard codons	64
Unusual codons detected	0
Unusual codon occurrences	0
