## Supplementary Date File 3 for "CGAS (Chloroplast Genome Analysis Suite): An Automated Python Pipeline for Comprehensive Comparative Chloroplast Genomics": Benthamiella patagonica_AminoAcid.xlsx

### Sheet: AA_Composition
AA_Code	Amino_Acid	Percentage
A	Alanine	5.3099
R	Arginine	6.0533
N	Asparagine	4.9116
D	Aspartate	4.1
C	Cysteine	1.1378
Q	Glutamine	3.6373
E	Glutamate	5.2226
G	Glycine	6.827
H	Histidine	2.3515
I	Isoleucine	8.3289
L	Leucine	10.688
K	Lysine	5.2947
M	Methionine	2.3401
F	Phenylalanine	5.6323
P	Proline	4.2289
S	Serine	7.8131
T	Threonine	5.1657
W	Tryptophan	1.8016
Y	Tyrosine	3.6676
V	Valine	5.4881

### Sheet: Summary
Metric	Value
Organism	Benthamiella patagonica
Total CDS sequences	86
Total amino acids	26366
Number of AA types	20
