## Supplementary Date File 3 for "CGAS (Chloroplast Genome Analysis Suite): An Automated Python Pipeline for Comprehensive Comparative Chloroplast Genomics": Benthamiella patagonica_RSCU.xlsx

### Sheet: RSCU_Analysis
AA	Amino_Acid	Codon	Count	RSCU
Ala	Alanine	GCT	620	1.7714
		GCC	241	0.6886
		GCA	403	1.1514
		GCG	136	0.3886
Arg	Arginine	CGT	338	1.2707
		CGC	99	0.3722
		CGA	390	1.4662
		CGG	113	0.4248
		AGA	479	1.8008
		AGG	177	0.6654
Asn	Asparagine	AAT	996	1.5382
		AAC	299	0.4618
Asp	Aspartate	GAT	874	1.617
		GAC	207	0.383
Cys	Cysteine	TGT	220	1.4667
		TGC	80	0.5333
Gln	Glutamine	CAA	724	1.5099
		CAG	235	0.4901
Glu	Glutamate	GAA	1021	1.4829
		GAG	356	0.5171
Gly	Glycine	GGT	563	1.2511
		GGC	205	0.4556
		GGA	718	1.5956
		GGG	314	0.6978
His	Histidine	CAT	474	1.529
		CAC	146	0.471
Ile	Isoleucine	ATT	1081	1.4768
		ATC	453	0.6189
		ATA	662	0.9044
Leu	Leucine	TTA	873	1.8588
		TTG	558	1.1881
		CTT	614	1.3073
		CTC	196	0.4173
		CTA	380	0.8091
		CTG	197	0.4194
Lys	Lysine	AAA	1030	1.4756
		AAG	366	0.5244
Met	Methionine	ATG	617	1
Phe	Phenylalanine	TTT	963	1.297
		TTC	522	0.703
Pro	Proline	CCT	424	1.5211
		CCC	203	0.7283
		CCA	332	1.191
		CCG	156	0.5596
Ser	Serine	TCT	588	1.7126
		TCC	328	0.9553
		TCA	411	1.1971
		TCG	199	0.5796
		AGT	416	1.2117
		AGC	118	0.3437
Thr	Threonine	ACT	538	1.58
		ACC	264	0.7753
		ACA	409	1.2012
		ACG	151	0.4435
Trp	Tryptophan	TGG	475	1
Tyr	Tyrosine	TAT	776	1.605
		TAC	191	0.395
Val	Valine	GTT	524	1.4485
		GTC	182	0.5031
		GTA	540	1.4927
		GTG	201	0.5556
Stop	Stop	TAA	42	1.4651
		TAG	25	0.8721
		TGA	19	0.6628

### Sheet: Summary
Metric	Value
Total CDS sequences	86
Total codons analyzed	26452
Standard codons	64
Unusual codons detected	0
Unusual codon occurrences	0
