## Supplementary Date File 3 for "CGAS (Chloroplast Genome Analysis Suite): An Automated Python Pipeline for Comprehensive Comparative Chloroplast Genomics": Blumea balsamifera_AminoAcid.xlsx

### Sheet: AA_Composition
AA_Code	Amino_Acid	Percentage
A	Alanine	5.4486
R	Arginine	6.0941
N	Asparagine	4.9183
D	Aspartate	4.0576
C	Cysteine	1.1105
Q	Glutamine	3.5927
E	Glutamate	5.1489
G	Glycine	6.7474
H	Histidine	2.3439
I	Isoleucine	8.4995
L	Leucine	10.682
K	Lysine	5.3794
M	Methionine	2.3939
F	Phenylalanine	5.7291
P	Proline	4.2267
S	Serine	7.6657
T	Threonine	5.0106
W	Tryptophan	1.7867
Y	Tyrosine	3.804
V	Valine	5.3602

### Sheet: Summary
Metric	Value
Organism	Blumea balsamifera
Total CDS sequences	85
Total amino acids	26025
Number of AA types	20
