## Supplementary Date File 3 for "CGAS (Chloroplast Genome Analysis Suite): An Automated Python Pipeline for Comprehensive Comparative Chloroplast Genomics": Blumea balsamifera_RSCU.xlsx

### Sheet: RSCU_Analysis
AA	Amino_Acid	Codon	Count	RSCU
Ala	Alanine	GCT	626	1.7659
		GCC	231	0.6516
		GCA	418	1.1791
		GCG	143	0.4034
Arg	Arginine	CGT	353	1.3354
		CGC	98	0.3707
		CGA	351	1.3279
		CGG	120	0.454
		AGA	487	1.8424
		AGG	177	0.6696
Asn	Asparagine	AAT	998	1.5594
		AAC	282	0.4406
Asp	Aspartate	GAT	853	1.6155
		GAC	203	0.3845
Cys	Cysteine	TGT	208	1.4394
		TGC	81	0.5606
Gln	Glutamine	CAA	712	1.523
		CAG	223	0.477
Glu	Glutamate	GAA	994	1.4836
		GAG	346	0.5164
Gly	Glycine	GGT	570	1.2984
		GGC	192	0.4374
		GGA	687	1.5649
		GGG	307	0.6993
His	Histidine	CAT	464	1.5213
		CAC	146	0.4787
Ile	Isoleucine	ATT	1086	1.4729
		ATC	426	0.5778
		ATA	700	0.9494
Leu	Leucine	TTA	854	1.8432
		TTG	587	1.2669
		CTT	610	1.3165
		CTC	182	0.3928
		CTA	388	0.8374
		CTG	159	0.3432
Lys	Lysine	AAA	1028	1.4686
		AAG	372	0.5314
Met	Methionine	ATG	623	1
Phe	Phenylalanine	TTT	974	1.3065
		TTC	517	0.6935
Pro	Proline	CCT	419	1.5236
		CCC	198	0.72
		CCA	323	1.1745
		CCG	160	0.5818
Ser	Serine	TCT	588	1.7684
		TCC	300	0.9023
		TCA	416	1.2511
		TCG	169	0.5083
		AGT	406	1.2211
		AGC	116	0.3489
Thr	Threonine	ACT	532	1.6319
		ACC	238	0.7301
		ACA	409	1.2546
		ACG	125	0.3834
Trp	Tryptophan	TGG	465	1
Tyr	Tyrosine	TAT	801	1.6182
		TAC	189	0.3818
Val	Valine	GTT	513	1.471
		GTC	159	0.4559
		GTA	527	1.5111
		GTG	196	0.562
Stop	Stop	TAA	48	1.6941
		TAG	22	0.7765
		TGA	15	0.5294

### Sheet: Summary
Metric	Value
Total CDS sequences	85
Total codons analyzed	26110
Standard codons	64
Unusual codons detected	0
Unusual codon occurrences	0
