## Supplementary Date File 3 for "CGAS (Chloroplast Genome Analysis Suite): An Automated Python Pipeline for Comprehensive Comparative Chloroplast Genomics": Daphne mucronata_AminoAcid.xlsx

### Sheet: AA_Composition
AA_Code	Amino_Acid	Percentage
A	Alanine	5.1275
R	Arginine	6.0343
N	Asparagine	4.7641
D	Aspartate	4.0473
C	Cysteine	1.1635
Q	Glutamine	3.5573
E	Glutamate	5.3476
G	Glycine	6.5811
H	Histidine	2.3571
I	Isoleucine	8.6114
L	Leucine	10.7551
K	Lysine	5.7976
M	Methionine	2.3237
F	Phenylalanine	6.0777
P	Proline	4.1274
S	Serine	7.7446
T	Threonine	4.8708
W	Tryptophan	1.747
Y	Tyrosine	3.7773
V	Valine	5.1875

### Sheet: Summary
Metric	Value
Organism	Daphne mucronata
Total CDS sequences	93
Total amino acids	29995
Number of AA types	20
