## Supplementary Date File 3 for "CGAS (Chloroplast Genome Analysis Suite): An Automated Python Pipeline for Comprehensive Comparative Chloroplast Genomics": Daphne mucronata_RSCU.xlsx

### Sheet: RSCU_Analysis
AA	Amino_Acid	Codon	Count	RSCU
Ala	Alanine	GCT	665	1.7295
		GCC	270	0.7022
		GCA	432	1.1235
		GCG	171	0.4447
Arg	Arginine	CGT	373	1.2365
		CGC	123	0.4077
		CGA	410	1.3591
		CGG	131	0.4343
		AGA	568	1.8829
		AGG	205	0.6796
Asn	Asparagine	AAT	1113	1.5577
		AAC	316	0.4423
Asp	Aspartate	GAT	951	1.5667
		GAC	263	0.4333
Cys	Cysteine	TGT	253	1.4499
		TGC	96	0.5501
Gln	Glutamine	CAA	826	1.5483
		CAG	241	0.4517
Glu	Glutamate	GAA	1183	1.4751
		GAG	421	0.5249
Gly	Glycine	GGT	628	1.2725
		GGC	207	0.4195
		GGA	780	1.5805
		GGG	359	0.7275
His	Histidine	CAT	540	1.5276
		CAC	167	0.4724
Ile	Isoleucine	ATT	1283	1.4901
		ATC	490	0.5691
		ATA	810	0.9408
Leu	Leucine	TTA	1045	1.9436
		TTG	640	1.1903
		CTT	687	1.2777
		CTC	212	0.3943
		CTA	437	0.8128
		CTG	205	0.3813
Lys	Lysine	AAA	1290	1.4836
		AAG	449	0.5164
Met	Methionine	ATG	697	1
Phe	Phenylalanine	TTT	1213	1.3308
		TTC	610	0.6692
Pro	Proline	CCT	473	1.5283
		CCC	233	0.7528
		CCA	352	1.1373
		CCG	180	0.5816
Ser	Serine	TCT	678	1.7512
		TCC	354	0.9143
		TCA	456	1.1778
		TCG	232	0.5992
		AGT	448	1.1571
		AGC	155	0.4003
Thr	Threonine	ACT	596	1.6318
		ACC	259	0.7091
		ACA	466	1.2758
		ACG	140	0.3833
Trp	Tryptophan	TGG	524	1
Tyr	Tyrosine	TAT	918	1.6205
		TAC	215	0.3795
Val	Valine	GTT	579	1.4884
		GTC	188	0.4833
		GTA	591	1.5193
		GTG	198	0.509
Stop	Stop	TAA	46	1.4839
		TAG	26	0.8387
		TGA	21	0.6774

### Sheet: Summary
Metric	Value
Total CDS sequences	93
Total codons analyzed	30088
Standard codons	64
Unusual codons detected	0
Unusual codon occurrences	0
