## Supplementary Date File 3 for "CGAS (Chloroplast Genome Analysis Suite): An Automated Python Pipeline for Comprehensive Comparative Chloroplast Genomics": Erigeron uniflorus subsp. uniflorus_AminoAcid.xlsx

### Sheet: AA_Composition
AA_Code	Amino_Acid	Percentage
A	Alanine	5.4596
R	Arginine	6.0518
N	Asparagine	4.8406
D	Aspartate	4.0909
C	Cysteine	1.1304
Q	Glutamine	3.6026
E	Glutamate	5.1213
G	Glycine	6.863
H	Histidine	2.3146
I	Isoleucine	8.3894
L	Leucine	10.754
K	Lysine	5.402
M	Methionine	2.4299
F	Phenylalanine	5.7711
P	Proline	4.2332
S	Serine	7.6358
T	Threonine	5.0598
W	Tryptophan	1.7725
Y	Tyrosine	3.7333
V	Valine	5.3443

### Sheet: Summary
Metric	Value
Organism	Erigeron uniflorus subsp. uniflorus
Total CDS sequences	85
Total amino acids	26009
Number of AA types	20
