## Supplementary Date File 3 for "CGAS (Chloroplast Genome Analysis Suite): An Automated Python Pipeline for Comprehensive Comparative Chloroplast Genomics": Erigeron uniflorus subsp. uniflorus_RSCU.xlsx

### Sheet: RSCU_Analysis
AA	Amino_Acid	Codon	Count	RSCU
Ala	Alanine	GCT	622	1.7521
		GCC	228	0.6423
		GCA	406	1.1437
		GCG	164	0.462
Arg	Arginine	CGT	352	1.3418
		CGC	102	0.3888
		CGA	348	1.3266
		CGG	110	0.4193
		AGA	494	1.8831
		AGG	168	0.6404
Asn	Asparagine	AAT	966	1.5346
		AAC	293	0.4654
Asp	Aspartate	GAT	859	1.6147
		GAC	205	0.3853
Cys	Cysteine	TGT	210	1.4286
		TGC	84	0.5714
Gln	Glutamine	CAA	719	1.5347
		CAG	218	0.4653
Glu	Glutamate	GAA	981	1.473
		GAG	351	0.527
Gly	Glycine	GGT	578	1.2952
		GGC	205	0.4594
		GGA	687	1.5395
		GGG	315	0.7059
His	Histidine	CAT	451	1.4983
		CAC	151	0.5017
Ile	Isoleucine	ATT	1075	1.478
		ATC	426	0.5857
		ATA	681	0.9363
Leu	Leucine	TTA	870	1.8663
		TTG	580	1.2442
		CTT	615	1.3193
		CTC	184	0.3947
		CTA	366	0.7851
		CTG	182	0.3904
Lys	Lysine	AAA	1035	1.4733
		AAG	370	0.5267
Met	Methionine	ATG	632	1
Phe	Phenylalanine	TTT	984	1.3111
		TTC	517	0.6889
Pro	Proline	CCT	408	1.4823
		CCC	206	0.7484
		CCA	317	1.1517
		CCG	170	0.6176
Ser	Serine	TCT	588	1.7764
		TCC	306	0.9245
		TCA	402	1.2145
		TCG	170	0.5136
		AGT	398	1.2024
		AGC	122	0.3686
Thr	Threonine	ACT	531	1.614
		ACC	242	0.7356
		ACA	403	1.2249
		ACG	140	0.4255
Trp	Tryptophan	TGG	461	1
Tyr	Tyrosine	TAT	799	1.6457
		TAC	172	0.3543
Val	Valine	GTT	502	1.4446
		GTC	173	0.4978
		GTA	523	1.505
		GTG	192	0.5525
Stop	Stop	TAA	49	1.7294
		TAG	21	0.7412
		TGA	15	0.5294

### Sheet: Summary
Metric	Value
Total CDS sequences	85
Total codons analyzed	26094
Standard codons	64
Unusual codons detected	0
Unusual codon occurrences	0
