## Supplementary Date File 3 for "CGAS (Chloroplast Genome Analysis Suite): An Automated Python Pipeline for Comprehensive Comparative Chloroplast Genomics": Hibiscus hamabo_AminoAcid.xlsx

### Sheet: AA_Composition
AA_Code	Amino_Acid	Percentage
A	Alanine	5.4092
R	Arginine	6.0839
N	Asparagine	4.8908
D	Aspartate	4.136
C	Cysteine	1.1474
Q	Glutamine	3.5642
E	Glutamate	5.211
G	Glycine	6.9302
H	Histidine	2.4244
I	Isoleucine	8.6037
L	Leucine	10.5668
K	Lysine	5.3368
M	Methionine	2.3368
F	Phenylalanine	5.6417
P	Proline	4.1055
S	Serine	7.7002
T	Threonine	5.07
W	Tryptophan	1.7497
Y	Tyrosine	3.7586
V	Valine	5.333

### Sheet: Summary
Metric	Value
Organism	Hibiscus hamabo
Total CDS sequences	84
Total amino acids	26233
Number of AA types	20
