## Supplementary Date File 3 for "CGAS (Chloroplast Genome Analysis Suite): An Automated Python Pipeline for Comprehensive Comparative Chloroplast Genomics": Hibiscus hamabo_RSCU.xlsx

### Sheet: RSCU_Analysis
AA	Amino_Acid	Codon	Count	RSCU
Ala	Alanine	GCT	619	1.7449
		GCC	240	0.6765
		GCA	379	1.0684
		GCG	181	0.5102
Arg	Arginine	CGT	336	1.2632
		CGC	122	0.4586
		CGA	367	1.3797
		CGG	117	0.4398
		AGA	475	1.7857
		AGG	179	0.6729
Asn	Asparagine	AAT	979	1.5261
		AAC	304	0.4739
Asp	Aspartate	GAT	870	1.6037
		GAC	215	0.3963
Cys	Cysteine	TGT	227	1.5083
		TGC	74	0.4917
Gln	Glutamine	CAA	716	1.5316
		CAG	219	0.4684
Glu	Glutamate	GAA	1007	1.4733
		GAG	360	0.5267
Gly	Glycine	GGT	583	1.2827
		GGC	190	0.418
		GGA	711	1.5644
		GGG	334	0.7349
His	Histidine	CAT	476	1.4969
		CAC	160	0.5031
Ile	Isoleucine	ATT	1103	1.4661
		ATC	447	0.5942
		ATA	707	0.9397
Leu	Leucine	TTA	867	1.8766
		TTG	575	1.2446
		CTT	581	1.2576
		CTC	185	0.4004
		CTA	382	0.8268
		CTG	182	0.3939
Lys	Lysine	AAA	1039	1.4843
		AAG	361	0.5157
Met	Methionine	ATG	613	1
Phe	Phenylalanine	TTT	954	1.2892
		TTC	526	0.7108
Pro	Proline	CCT	415	1.5413
		CCC	210	0.7799
		CCA	303	1.1253
		CCG	149	0.5534
Ser	Serine	TCT	572	1.699
		TCC	326	0.9683
		TCA	428	1.2713
		TCG	182	0.5406
		AGT	389	1.1554
		AGC	123	0.3653
Thr	Threonine	ACT	513	1.5429
		ACC	254	0.7639
		ACA	400	1.203
		ACG	163	0.4902
Trp	Tryptophan	TGG	459	1
Tyr	Tyrosine	TAT	790	1.6024
		TAC	196	0.3976
Val	Valine	GTT	503	1.4382
		GTC	179	0.5118
		GTA	522	1.4925
		GTG	195	0.5575
Stop	Stop	TAA	47	1.6786
		TAG	18	0.6429
		TGA	19	0.6786

### Sheet: Summary
Metric	Value
Total CDS sequences	84
Total codons analyzed	26317
Standard codons	64
Unusual codons detected	0
Unusual codon occurrences	0
