## Supplementary Date File 3 for "CGAS (Chloroplast Genome Analysis Suite): An Automated Python Pipeline for Comprehensive Comparative Chloroplast Genomics": Hibiscus mutabilis_AminoAcid.xlsx

### Sheet: AA_Composition
AA_Code	Amino_Acid	Percentage
A	Alanine	5.3916
R	Arginine	6.0751
N	Asparagine	4.8685
D	Aspartate	4.1315
C	Cysteine	1.1455
Q	Glutamine	3.5664
E	Glutamate	5.2197
G	Glycine	6.9418
H	Histidine	2.4323
I	Isoleucine	8.6067
L	Leucine	10.5731
K	Lysine	5.3419
M	Methionine	2.2987
F	Phenylalanine	5.6703
P	Proline	4.1086
S	Serine	7.717
T	Threonine	5.067
W	Tryptophan	1.7526
Y	Tyrosine	3.7344
V	Valine	5.3572

### Sheet: Summary
Metric	Value
Organism	Hibiscus mutabilis
Total CDS sequences	84
Total amino acids	26189
Number of AA types	20
