## Supplementary Date File 3 for "CGAS (Chloroplast Genome Analysis Suite): An Automated Python Pipeline for Comprehensive Comparative Chloroplast Genomics": Hibiscus mutabilis_RSCU.xlsx

### Sheet: RSCU_Analysis
AA	Amino_Acid	Codon	Count	RSCU
Ala	Alanine	GCT	624	1.7677
		GCC	238	0.6742
		GCA	375	1.0623
		GCG	175	0.4958
Arg	Arginine	CGT	335	1.2634
		CGC	128	0.4827
		CGA	367	1.384
		CGG	107	0.4035
		AGA	475	1.7913
		AGG	179	0.675
Asn	Asparagine	AAT	973	1.5263
		AAC	302	0.4737
Asp	Aspartate	GAT	865	1.5989
		GAC	217	0.4011
Cys	Cysteine	TGT	225	1.5
		TGC	75	0.5
Gln	Glutamine	CAA	715	1.531
		CAG	219	0.469
Glu	Glutamate	GAA	1012	1.4806
		GAG	355	0.5194
Gly	Glycine	GGT	582	1.2805
		GGC	189	0.4158
		GGA	712	1.5666
		GGG	335	0.7371
His	Histidine	CAT	477	1.4976
		CAC	160	0.5024
Ile	Isoleucine	ATT	1104	1.4694
		ATC	447	0.5949
		ATA	703	0.9357
Leu	Leucine	TTA	860	1.8635
		TTG	577	1.2503
		CTT	579	1.2546
		CTC	185	0.4009
		CTA	384	0.8321
		CTG	184	0.3987
Lys	Lysine	AAA	1035	1.4796
		AAG	364	0.5204
Met	Methionine	ATG	602	1
Phe	Phenylalanine	TTT	962	1.2956
		TTC	523	0.7044
Pro	Proline	CCT	420	1.5613
		CCC	203	0.7546
		CCA	302	1.1227
		CCG	151	0.5613
Ser	Serine	TCT	575	1.7071
		TCC	323	0.9589
		TCA	426	1.2647
		TCG	185	0.5492
		AGT	387	1.1489
		AGC	125	0.3711
Thr	Threonine	ACT	512	1.5433
		ACC	253	0.7626
		ACA	401	1.2087
		ACG	161	0.4853
Trp	Tryptophan	TGG	459	1
Tyr	Tyrosine	TAT	779	1.593
		TAC	199	0.407
Val	Valine	GTT	508	1.4483
		GTC	176	0.5018
		GTA	522	1.4882
		GTG	197	0.5617
Stop	Stop	TAA	47	1.6786
		TAG	19	0.6786
		TGA	18	0.6429

### Sheet: Summary
Metric	Value
Total CDS sequences	84
Total codons analyzed	26273
Standard codons	64
Unusual codons detected	0
Unusual codon occurrences	0
