## Supplementary Date File 3 for "CGAS (Chloroplast Genome Analysis Suite): An Automated Python Pipeline for Comprehensive Comparative Chloroplast Genomics": Hibiscus tiliaceus_AminoAcid.xlsx

### Sheet: AA_Composition
AA_Code	Amino_Acid	Percentage
A	Alanine	5.457
R	Arginine	6.0171
N	Asparagine	4.9125
D	Aspartate	4.1035
C	Cysteine	1.1591
Q	Glutamine	3.5317
E	Glutamate	5.1848
G	Glycine	6.9467
H	Histidine	2.4271
I	Isoleucine	8.6698
L	Leucine	10.5951
K	Lysine	5.3403
M	Methionine	2.3415
F	Phenylalanine	5.5737
P	Proline	4.0646
S	Serine	7.6896
T	Threonine	5.0953
W	Tryptophan	1.7075
Y	Tyrosine	3.7845
V	Valine	5.3987

### Sheet: Summary
Metric	Value
Organism	Hibiscus tiliaceus
Total CDS sequences	84
Total amino acids	25710
Number of AA types	20
