## Supplementary Date File 3 for "CGAS (Chloroplast Genome Analysis Suite): An Automated Python Pipeline for Comprehensive Comparative Chloroplast Genomics": Hibiscus tiliaceus_RSCU.xlsx

### Sheet: RSCU_Analysis
AA	Amino_Acid	Codon	Count	RSCU
Ala	Alanine	GCT	616	1.7562
		GCC	237	0.6757
		GCA	371	1.0577
		GCG	179	0.5103
Arg	Arginine	CGT	330	1.2799
		CGC	116	0.4499
		CGA	361	1.4001
		CGG	113	0.4383
		AGA	458	1.7763
		AGG	169	0.6555
Asn	Asparagine	AAT	957	1.5154
		AAC	306	0.4846
Asp	Aspartate	GAT	844	1.6
		GAC	211	0.4
Cys	Cysteine	TGT	224	1.5034
		TGC	74	0.4966
Gln	Glutamine	CAA	701	1.5441
		CAG	207	0.4559
Glu	Glutamate	GAA	983	1.4749
		GAG	350	0.5251
Gly	Glycine	GGT	574	1.2856
		GGC	184	0.4121
		GGA	696	1.5588
		GGG	332	0.7436
His	Histidine	CAT	470	1.5064
		CAC	154	0.4936
Ile	Isoleucine	ATT	1091	1.4684
		ATC	441	0.5935
		ATA	697	0.9381
Leu	Leucine	TTA	859	1.8921
		TTG	565	1.2445
		CTT	567	1.2489
		CTC	181	0.3987
		CTA	373	0.8216
		CTG	179	0.3943
Lys	Lysine	AAA	1016	1.48
		AAG	357	0.52
Met	Methionine	ATG	602	1
Phe	Phenylalanine	TTT	929	1.2966
		TTC	504	0.7034
Pro	Proline	CCT	401	1.5349
		CCC	202	0.7732
		CCA	297	1.1368
		CCG	145	0.555
Ser	Serine	TCT	559	1.6965
		TCC	319	0.9681
		TCA	418	1.2686
		TCG	181	0.5493
		AGT	379	1.1502
		AGC	121	0.3672
Thr	Threonine	ACT	509	1.5542
		ACC	249	0.7603
		ACA	391	1.1939
		ACG	161	0.4916
Trp	Tryptophan	TGG	439	1
Tyr	Tyrosine	TAT	777	1.5971
		TAC	196	0.4029
Val	Valine	GTT	500	1.4409
		GTC	176	0.5072
		GTA	517	1.4899
		GTG	195	0.562
Stop	Stop	TAA	47	1.6786
		TAG	18	0.6429
		TGA	19	0.6786

### Sheet: Summary
Metric	Value
Total CDS sequences	84
Total codons analyzed	25794
Standard codons	64
Unusual codons detected	0
Unusual codon occurrences	0
