## Supplementary Date File 3 for "CGAS (Chloroplast Genome Analysis Suite): An Automated Python Pipeline for Comprehensive Comparative Chloroplast Genomics": Hibiscus trionum_Substitutions.xlsx

### Sheet: Substitution_Details
Substitution	Count	Percentage	Positions
A_to_G	233	14.1727	836, 1895, 2075, 2454, 2638, 3802, 4750, 5008, 5424, 5484, 5995, 6959, 7305, 7826, 8393, 8431, 8749, 8773, 9026, 11211, 11307, 12141, 12306, 12520, 15613, 15826, 16051, 16764, 16886, 18606, 21702, 22403, 24263, 25149, 26306, 26309, 26330, 26574, 27115, 29168, 29430, 29957, 30077, 30087, 30352, 30872, 30955, 31079, 31720, 32163, 32167, 32168, 32210, 32267, 34136, 34948, 35771, 35984, 39153, 39348,…
G_to_A	240	14.5985	782, 1619, 1625, 1796, 2083, 2704, 2843, 3361, 3885, 4409, 4454, 4704, 4878, 4898, 4908, 4989, 5243, 5788, 5971, 6004, 6232, 6475, 6787, 7137, 8027, 8290, 8325, 8915, 9037, 9043, 9064, 9910, 10064, 10263, 10924, 11400, 12189, 14552, 14606, 14721, 15666, 15839, 16439, 17587, 21149, 21429, 21459, 22021, 24307, 24354, 28016, 28838, 28981, 29076, 29624, 30598, 30693, 31101, 31149, 32099, 33395, 34754…
T_to_G	88	5.3528	79, 923, 2065, 2081, 2942, 4902, 5060, 5922, 5979, 8735, 8782, 8790, 8808, 8922, 9764, 9790, 17337, 20922, 28043, 29851, 32405, 35754, 38414, 39055, 39338, 39371, 41638, 41947, 45589, 45942, 48586, 49747, 50401, 52456, 54757, 55594, 55597, 55598, 56528, 59567, 62558, 62823, 66164, 67422, 69268, 69276, 73948, 74948, 75994, 79517, 81135, 82679, 88008, 89424, 90100, 93041, 99875, 111053, 115680, 118…
G_to_T	102	6.2044	2164, 2165, 3135, 3838, 3988, 4328, 5079, 6752, 6963, 7543, 7549, 8806, 10308, 13996, 15143, 15678, 18117, 18291, 19394, 19465, 25733, 28437, 28947, 29134, 30694, 31151, 32636, 38115, 44152, 45953, 49634, 49783, 50500, 50710, 51287, 51943, 52451, 54980, 55391, 55945, 57163, 57804, 64240, 64304, 64512, 64983, 65989, 66229, 68029, 69278, 69511, 69536, 69745, 69747, 69753, 69759, 70919, 71246, 71381…
A_to_C	90	5.4745	170, 2167, 2168, 4625, 9205, 9629, 9772, 9777, 9817, 10244, 10309, 10938, 15541, 15600, 16985, 17775, 21438, 31016, 31145, 31339, 31953, 32570, 32650, 33671, 33677, 33816, 39207, 39243, 39656, 45478, 45836, 45884, 48716, 49806, 50495, 52112, 52289, 56093, 57164, 57165, 60473, 62370, 64242, 64615, 68948, 69748, 69754, 69760, 69762, 81764, 85826, 90134, 90135, 90644, 93479, 106275, 115679, 115699, …
C_to_A	110	6.691	161, 171, 1741, 2074, 2517, 4250, 4751, 5014, 5100, 6781, 6840, 7130, 8252, 10763, 10810, 12297, 14258, 15836, 18153, 18453, 19936, 24675, 25164, 28954, 29270, 30136, 31850, 32416, 32634, 33397, 33399, 33406, 33435, 35549, 36536, 38983, 41941, 43877, 45372, 45998, 48410, 48829, 50393, 51023, 51805, 52431, 52468, 55205, 55382, 55734, 56371, 57349, 58713, 58746, 59652, 59884, 59910, 61106, 62595, 6…
C_to_T	205	12.4696	965, 2661, 2713, 3354, 4191, 4271, 4332, 4385, 5274, 5345, 5993, 6795, 7082, 8158, 8159, 9041, 9167, 9300, 9754, 10313, 10635, 10986, 11688, 12057, 12192, 12864, 14010, 14469, 15735, 17046, 17468, 17536, 17776, 17979, 18664, 19779, 20050, 20100, 20593, 21096, 21512, 23270, 23366, 23954, 24034, 24276, 24365, 25859, 27670, 27968, 28232, 28369, 28442, 29312, 30124, 30941, 31665, 31980, 32115, 33238,…
T_to_C	212	12.8954	1394, 2261, 2637, 3110, 3422, 3811, 4226, 4295, 4798, 5278, 5970, 6462, 7378, 8139, 8702, 9096, 9174, 9259, 9307, 9311, 9455, 9966, 10067, 10315, 10316, 13146, 13187, 13753, 14197, 15646, 17488, 18139, 18673, 18888, 19067, 19432, 19735, 20662, 22916, 23891, 25499, 26066, 26514, 26648, 28599, 29822, 30243, 31147, 32360, 33566, 33676, 33900, 33967, 35160, 35214, 37338, 40290, 41946, 42646, 45458, 4…
G_to_C	49	2.9805	2166, 2301, 5994, 6138, 8769, 12087, 13111, 13172, 14560, 20231, 22070, 26957, 30764, 43766, 55050, 56725, 59350, 60187, 63660, 68482, 76771, 80270, 85563, 85886, 88893, 89259, 90092, 90438, 94348, 115564, 118325, 118375, 119680, 121565, 121639, 122511, 122663, 125628, 126469, 128550, 129520, 130330, 133204, 134278, 134485, 134869, 146497, 153347, 161846
C_to_G	49	2.9805	622, 3858, 4490, 15718, 15803, 16633, 17278, 21296, 30768, 38753, 40374, 42043, 46495, 50028, 53618, 55551, 55624, 56743, 60581, 61751, 65693, 65995, 69728, 71050, 73454, 78227, 81903, 86621, 86963, 87267, 89240, 90339, 90544, 92981, 101480, 108330, 118551, 118741, 118977, 119000, 119390, 121006, 126184, 132764, 133314, 134848, 137210, 139263, 160479
A_to_T	132	8.0292	126, 132, 2313, 3742, 4634, 4636, 5149, 5153, 5156, 5276, 5451, 5481, 5482, 6113, 6952, 6962, 6964, 6994, 6995, 8107, 8770, 8793, 9824, 10250, 10299, 10301, 10527, 10530, 10847, 10937, 12507, 12515, 12516, 13998, 14087, 14088, 15579, 31637, 32161, 39235, 39293, 39298, 39301, 39306, 39312, 39322, 39328, 39335, 39377, 39379, 39391, 39397, 39413, 39421, 39423, 48024, 48231, 49769, 49775, 49779, 4978…
T_to_A	134	8.1509	124, 2085, 2086, 2255, 5138, 5141, 5143, 5480, 6955, 6960, 8787, 8794, 8902, 9313, 9783, 10305, 10319, 10528, 10529, 10828, 10845, 15535, 17774, 17782, 20606, 28680, 29207, 31144, 31148, 31152, 32166, 33678, 34924, 39239, 39295, 39299, 39302, 39303, 39309, 39318, 39319, 39325, 39332, 39336, 39339, 39346, 39364, 39376, 39378, 39399, 39479, 41944, 41958, 45941, 45965, 47015, 48014, 48016, 48023, 49…
Category	Value
Transitions (Ts)	890
Transversions (Tv)	754
Ts/Tv Ratio	1.1804
Total Substitutions	1644

### Sheet: Summary
Metric	Value
Reference Sequence	Hibiscus_hamabo Talipariti hamabo chloroplast, complete genome
Query Sequence	Hibiscus_trionum
Alignment Length	163876
Positions Compared	158383
Identical Positions	156739
Total Substitutions	1644
Identity (%)	98.96
Substitution Rate (%)	1.04
Transitions (Ts)	890
Transversions (Tv)	754
Ts/Tv Ratio	1.1804
