## Supplementary Date File 3 for "CGAS (Chloroplast Genome Analysis Suite): An Automated Python Pipeline for Comprehensive Comparative Chloroplast Genomics": Malvaviscus penduliflorus_Substitutions.xlsx

### Sheet: Substitution_Details
Substitution	Count	Percentage	Positions
A_to_G	246	14.2032	241, 853, 1912, 2088, 2476, 2660, 2729, 3824, 4656, 4777, 4899, 5027, 5492, 6013, 6016, 7307, 7828, 8003, 8401, 8439, 9019, 9342, 9995, 10633, 11265, 11361, 12195, 12360, 15648, 15861, 16085, 16798, 16920, 17022, 17830, 17834, 18617, 19402, 19462, 21713, 22414, 24275, 25161, 26321, 26342, 26586, 27127, 28713, 29180, 29449, 29976, 30102, 30112, 30377, 30512, 30896, 30979, 31164, 31734, 32185, 3218…
G_to_A	259	14.9538	166, 443, 444, 452, 1636, 1642, 1813, 1916, 1927, 2726, 3332, 3416, 3421, 3970, 4432, 4477, 4897, 4927, 5008, 5796, 6012, 6015, 6238, 6471, 6783, 7172, 8004, 8029, 8251, 8297, 8332, 8908, 9036, 9057, 9341, 9904, 10059, 10258, 10318, 10599, 11116, 11337, 11454, 12243, 12933, 14598, 14652, 14767, 14982, 15181, 15372, 15394, 15701, 15713, 15874, 16473, 17628, 17693, 17827, 17829, 17831, 19521, 20380…
T_to_G	107	6.1778	93, 245, 940, 1004, 1411, 2514, 4232, 4921, 5079, 5930, 5987, 6949, 8743, 8801, 9758, 9812, 12297, 12735, 14644, 15464, 17019, 17378, 20933, 23163, 28055, 29870, 32431, 33327, 33810, 38298, 38430, 39072, 39386, 41665, 41974, 45981, 46049, 49643, 50391, 50482, 51847, 52382, 54734, 55115, 56444, 58502, 59486, 61531, 61809, 62482, 62747, 64371, 65755, 66073, 67318, 68734, 68760, 74506, 74808, 75855,…
G_to_T	89	5.1386	159, 1555, 1763, 1973, 1979, 2189, 2190, 3157, 3860, 5098, 6748, 7545, 7551, 8274, 9463, 10982, 12567, 14053, 18128, 19405, 19406, 19476, 25745, 26756, 28449, 29146, 29570, 29697, 32518, 32659, 38713, 39425, 44179, 46527, 49803, 50688, 51277, 51934, 52437, 55860, 55954, 57079, 57725, 57805, 64210, 64889, 65896, 66138, 67925, 69383, 70771, 76623, 78480, 84147, 84553, 88185, 89407, 92427, 95832, 10…
A_to_C	102	5.8891	1766, 1980, 2192, 2193, 2662, 4648, 5175, 9205, 9333, 9623, 9766, 9818, 10239, 10996, 15576, 17026, 21104, 21449, 24621, 31103, 31358, 32836, 33702, 33708, 33847, 39222, 39427, 39469, 39683, 44675, 45511, 45869, 45917, 46510, 48678, 48768, 48865, 49826, 49917, 52103, 52275, 56008, 57080, 57081, 60423, 60620, 62294, 62303, 64521, 64539, 67411, 68863, 71474, 73515, 73715, 81581, 84343, 85645, 89976…
C_to_A	102	5.8891	172, 182, 262, 1758, 4272, 4778, 5033, 5117, 5316, 6777, 6812, 8001, 8259, 8996, 10817, 14304, 15871, 18164, 19947, 25176, 29282, 30161, 31864, 32657, 33437, 33466, 35030, 36550, 39000, 39404, 41968, 43904, 45405, 45832, 46023, 47832, 48851, 48869, 50383, 50480, 52417, 52454, 55189, 56287, 58634, 58667, 59572, 59790, 61462, 62519, 64495, 64504, 64528, 64562, 65282, 67195, 67989, 69019, 69183, 705…
C_to_T	217	12.5289	244, 250, 264, 408, 832, 2683, 2735, 3376, 4002, 4213, 4293, 4408, 5353, 6295, 6297, 6299, 7084, 8160, 8460, 9034, 9161, 9300, 9748, 9788, 10323, 10672, 11040, 11742, 12645, 12918, 14217, 14520, 15770, 17020, 17087, 17253, 17509, 17903, 17959, 17990, 18418, 18675, 19790, 20061, 20111, 20604, 21107, 21523, 23281, 23377, 23965, 24045, 24139, 24140, 24377, 25871, 26659, 27682, 28244, 28454, 28521, 2…
T_to_C	218	12.5866	131, 165, 263, 1183, 2283, 3444, 3833, 4248, 4317, 4825, 5240, 5978, 6294, 6296, 6298, 6458, 7380, 8141, 8710, 9089, 9168, 9259, 9307, 9311, 9348, 9449, 9777, 9961, 10062, 13203, 13244, 13810, 15681, 17529, 18150, 18684, 18899, 19078, 19443, 19746, 20673, 22927, 23902, 25511, 26078, 26526, 26660, 28611, 29841, 30268, 31171, 31172, 31180, 32386, 33414, 33597, 33707, 33931, 33998, 35174, 35228, 373…
G_to_C	52	3.0023	2191, 2323, 6144, 12141, 13165, 13229, 14606, 18239, 20242, 21388, 26969, 28541, 30789, 32750, 40056, 43793, 56641, 60093, 60619, 63566, 68378, 71051, 76629, 80083, 81595, 84786, 85382, 85697, 88712, 89934, 90280, 115386, 118147, 118197, 119502, 120019, 120172, 121387, 121461, 122485, 123991, 125472, 128095, 128556, 129341, 130151, 131257, 133066, 134116, 134708, 146382, 161703
C_to_G	54	3.1178	246, 352, 639, 3880, 6782, 9139, 15406, 15838, 16667, 17319, 19946, 21307, 23143, 30793, 33412, 36496, 38770, 42070, 45480, 46520, 50048, 53598, 56659, 57086, 60421, 60595, 65600, 65902, 69575, 70696, 70902, 73320, 78091, 81720, 84633, 86083, 87086, 89059, 90181, 92791, 108112, 118244, 118563, 118690, 118799, 118822, 118974, 119212, 120448, 120822, 126029, 128007, 134687, 139108
A_to_T	135	7.7945	261, 450, 1764, 1765, 2089, 5134, 5139, 5168, 5197, 5459, 5489, 5490, 6119, 6942, 6954, 6971, 6990, 6991, 8109, 8775, 9345, 9794, 10319, 10387, 10914, 10965, 10981, 10983, 10995, 12561, 14137, 17023, 17024, 19033, 30785, 31630, 31667, 32183, 33416, 34938, 39207, 39238, 39243, 39248, 39282, 39313, 39325, 39329, 39337, 39343, 39345, 39359, 39402, 39406, 39416, 39442, 45831, 45974, 45975, 45979, 482…
T_to_A	151	8.7182	164, 167, 247, 439, 440, 449, 2087, 2111, 2277, 4227, 5146, 5154, 5155, 5158, 5162, 5275, 5488, 6945, 6950, 6968, 9313, 9344, 9789, 9791, 9797, 10296, 10298, 10320, 10895, 10910, 10912, 12563, 14136, 14244, 14331, 15570, 20192, 28692, 29219, 29860, 31178, 31190, 32187, 33709, 34930, 38716, 39317, 39330, 39333, 39334, 39346, 39353, 39356, 39360, 39371, 39378, 39411, 39417, 41971, 41985, 45828, 458…
Category	Value
Transitions (Ts)	940
Transversions (Tv)	792
Ts/Tv Ratio	1.1869
Total Substitutions	1732

### Sheet: Summary
Metric	Value
Reference Sequence	Hibiscus_hamabo Talipariti hamabo chloroplast, complete genome
Query Sequence	Malvaviscus_penduliflorus_NC_066439.1
Alignment Length	163734
Positions Compared	158327
Identical Positions	156595
Total Substitutions	1732
Identity (%)	98.91
Substitution Rate (%)	1.09
Transitions (Ts)	940
Transversions (Tv)	792
Ts/Tv Ratio	1.1869
